# Concerted expansion and contraction of immune receptor gene repertoires in plant genomes

**DOI:** 10.1101/2022.01.01.474684

**Authors:** Bruno Pok Man Ngou, Robert Heal, Michele Wyler, Marc W Schmid, Jonathan DG Jones

## Abstract

Recent reports suggest that cell-surface and intracellular immune receptors function synergistically to activate robust defence against pathogens, but whether or not they co-evolve is unclear. Here we determined the copy numbers of cell-surface and intracellular immune receptors in 208 species. Surprisingly, these receptor gene families contract and/or expand together in plant genomes, suggesting the mutual potentiation of immunity initiated by cell-surface and intracellular receptors is reflected in the concerted co-evolution of the size of their repertoires across plant species.
