## Supplementary Table 1. List of species included in this study for "Concerted expansion and contraction of immune receptor gene repertoires in plant genomes"

### Sheet: Sheet1
NCBI number	Species	Order	Additional classification	Common name	Assembled genome size (Mb)	Protein FASTA file used in analysis & version	Protein count in FASTA file	Source	DOI / Contact information/ Sources	Web link to download
2762	Cyanophora paradoxa	Glaucocystales	Glaucocystales		97	Cyapar1_GeneModels_AllModels_20200807_aa	25518	JGI	DOI: 10.1093/dnares/dsz009	https://genome.jgi.doe.gov/portal/pages/dynamicOrganismDownload.jsf?organism=Cyapar1
2769	Chondrus crispus	Gigartinales	Rhodophyta	Irish Moss	104.98	Chondrus_crispus.ASM35022v2.pep.all	9807	ensemblplants	DOI: 10.1371/journal.pone.0059001	https://plants.ensembl.org/Chondrus_crispus/Info/Index
2786	Porphyra umbilicalis	Bangiales	Rhodophyta		87	Pumbilicalis_456_v1.5.protein	13360	Phytozome13	DOI: 10.1073/pnas.1703088114
45157	Cyanidioschyzon merolae	Cyanidiales	Rhodophyta		16.4209	Cyanidioschyzon_merolae.ASM9120v1.pep.all	4975	ensemblplants	DOI: 10.1038/nature02398	https://plants.ensembl.org/Cyanidioschyzon_merolae/Info/Annotation/
1389228	Galdieria phlegrea	Cyanidiales	Rhodophyta		15	Galph1_GeneModels_AllModels_20200805_aa	6125	JGI	DOI: 10.7554/eLife.45017
130081	Galdieria sulphuraria	Cyanidiales	Rhodophyta		14	Galdieria_sulphuraria.ASM34128v1.pep.all	7174	ensemblplants	DOI: 10.1126/science.1231707	https://plants.ensembl.org/Galdieria_sulphuraria/Info/Annotation/
70448	Ostreococcus tauri	Mamiellales	Chlorophyta		14.7627	Ostta1115_2_GeneCatalog_proteins_20170131.aa	8218	JGI	DOI: 10.1126/sciadv.1700239	https://phycocosm.jgi.doe.gov/Ostta1115_2/Ostta1115_2.home.html
436017	Ostreococcus lucimarinus	Mamiellales	Chlorophyta		13.2049	Olucimarinus_231_v2.0.protein	7796	Phytozome13	https://doi.org/10.1073/pnas.0611046104	https://phytozome-next.jgi.doe.gov/info/Olucimarinus_v2_0
296587	Micromonas commoda	Mamiellales	Chlorophyta		21.1093	MspRCC299_229_v3.0.protein	10103	Phyozome13	https://doi.org/10.1126/science.1167222	https://phytozome-next.jgi.doe.gov/info/MspRCC299_v3_0
564608	Micromonas pusilla CCMP1545	Mamiellales	Chlorophyta		21.9583	MpusillaCCMP1545_228_v3.0.protein	10660	Phyozome13	https://doi.org/10.1126/science.1167222	https://phytozome-next.jgi.doe.gov/info/MpusillaCCMP1545_v3_0
574566	Coccomyxa subellipsoidea C-169	Trebouxiophyceae ordo incertae sedis	Chlorophyta		49	CsubellipsoideaC_169_227_v2.0.protein	9629	Phyozome13	https://doi.org/10.1186/gb-2012-13-5-r39	https://phytozome-next.jgi.doe.gov/info/CsubellipsoideaC_169_v2_0
38881	Botryococcus braunii	Trebouxiales	Chlorophyta		168	Bbraunii_502_v2.1.protein	23685	Phyozome13	https://doi.org/10.1128/genomeA.00215-17	https://phytozome-next.jgi.doe.gov/info/Bbraunii_v2_1
31302	Chromochloris zofingiensis	Sphaeropleales	Chlorophyta		59	Czofingiensis_461_v5.2.3.2.protein	15369	Phyozome13	https://doi.org/10.1073/pnas.1619928114	https://phytozome-next.jgi.doe.gov/info/Czofingiensis_v5_2_3_2
3046	Dunaliella salina	Chlamydomonadales	Chlorophyta		340	Dsalina_325_v1.0.protein	18801	Phyozome13	https://doi.org/10.1128/genomeA.01105-17	https://phytozome-next.jgi.doe.gov/info/Dsalina_v1_0
3067	Volvox carteri	Chlamydomonadales	Chlorophyta		130	Vcarteri_317_v2.1.protein	16075	Phyozome13	https://www.science.org/doi/10.1126/science.1188800	https://phytozome-next.jgi.doe.gov/info/Vcarteri_v2_1
1157962	Chlamydomonas eustigma	Chlamydomonadales	Chlorophyta		66	Chleu1_GeneModels_AllModels_20200804_aa	14061	JGI	https://doi.org/10.1073/pnas.1707072114	https://jgi-myco-web-2.jgi.doe.gov/Chleu1/Chleu1.info.html
906914	Chlamydomonas reinhardtii	Chlamydomonadales	Chlorophyta		110	Creinhardtii_281_v5.6.protein	19526	Phyozome13	https://doi.org/10.1126/science.1143609	https://phytozome-next.jgi.doe.gov/info/Creinhardtii_v5_6
51695	Chlamydomonas incerta SAG 7.73	Chlamydomonadales	Chlorophyta		128	Chlin1_GeneModels_AllModels_20200804_aa	16957	JGI	https://doi.org/10.1093/plcell/koab026	https://phycocosm.jgi.doe.gov/Chlin1/Chlin1.home.html
2026947	Chlamydomonas schloesseri CCAP 11/173	Chlamydomonadales	Chlorophyta		129	Chlsc1_GeneModels_AllModels_20200804_aa	16268	JGI	https://doi.org/10.1093/plcell/koab026	https://phycocosm.jgi.doe.gov/Chlsc1/Chlsc1.info.html
3144	Chlorokybus atmophyticus	Chlorokybales	Streptophyta-Charophyta		74	Chlat1_GeneModels_AllModels_20200803_aa	9300	JGI	https://doi.org/10.1038/s41477-019-0560-3	https://phycocosm.jgi.doe.gov/Chlat1/Chlat1.home.html
105231	Klebsormidium nitens	Klebsormidiales	Streptophyta-Charophyta		103	Klenit1_GeneModels_AllModels_20200807_aa	16132	JGI	https://doi.org/10.1038/ncomms4978	https://phycocosm.jgi.doe.gov/Klenit1/Klenit1.home.html
41882	Mesostigma viride	Mesostigmales	Streptophyta-Charophyta		279	Mesovir1_GeneModels_AllModels_20200803_aa	9300	JGI	https://doi.org/10.1038/s41477-019-0560-3	https://phycocosm.jgi.doe.gov/Mesovir1/Mesovir1.home.html
69332	Chara braunii	Charales	Streptophyta-Charophyta		1732	Chabra1_GeneModels_AllModels_20200807_aa	35672	JGI	https://doi.org/10.1016/j.cell.2018.06.033	https://mycocosm.jgi.doe.gov/Chabra1/Chabra1.home.html
2576442	Spirogloea muscicola	Zygnematales	Streptophyta		171	Spirogloea_muscicola_gene_pep	27137	JGI	https://doi.org/10.1016/j.cell.2019.10.019	https://phycocosm.jgi.doe.gov/Spimu1/Spimu1.home.html
102169	Penium margaritaceum	Zygnematales	Streptophyta		3639	Penium_master_pep	53262	Penium Genome Database	https://doi.org/10.1016/j.cell.2020.04.019	http://bioinfo.bti.cornell.edu/cgi-bin/Penium/home.cgi
184485	Mesotaenium endlicherianum	Zygnematophyceae	Streptophyta		172	Mesen1_GeneModels_AllModels_20200803_aa	11080	JGI	https://doi.org/10.1016/j.cell.2019.10.019	https://phycocosm.jgi.doe.gov/Mesen1/Mesen1.home.html
3197	Marchantia polymorpha	Marchantiales	Streptophyta	Common liverwort	223	Mpolymorpha_320_v3.1.protein	24674	Phyozome13	https://doi.org/10.1016/j.cell.2017.09.030	https://phytozome-next.jgi.doe.gov/info/Mpolymorpha_v3_1
128215	Sphagnum magellanicum	Sphagnales	Streptophyta	magellanic bogmoss	434	Smagellanicum_521_v1.1.protein	46801	Phyozome13	Principal Collaborator: John Shaw (shaw AT duke DOT edu) and David Weston (email: westondj AT ornl DOT gov) JGI Contact and the Sphagnum fallax Genome Sequencing Project coordinator: Jeremy Schmutz (email: jschmutz AT hudsonalpha DOT org)	https://phytozome-next.jgi.doe.gov/info/Smagellanicum_v1_1
53036	Sphagnum fallax	Sphagnales	Streptophyta	flat-topped bogmoss	391	Sfallax_522_v1.1.protein	45611	Phyozome13	Principal Collaborator: John Shaw (shaw AT duke DOT edu) and David Weston (email: westondj AT ornl DOT gov) JGI Contact and the Sphagnum fallax Genome Sequencing Project coordinator: Jeremy Schmutz (email: jschmutz AT hudsonalpha DOT org)	https://phytozome-next.jgi.doe.gov/info/Sfallax_v1_1
3225	Ceratodon purpureus	Dicranales	Streptophyta		346	CpurpureusGG1_539_v1.1.protein	39339	Phyozome13	https://doi.org/10.1126/sciadv.abh2488	https://phytozome-next.jgi.doe.gov/info/CpurpureusR40_v1_1
3218	Physcomitrium patens	Funariales	Streptophyta	Earthmoss	472	Ppatens_318_v3.3.protein	87533	Phyozome13	https://doi.org/10.1111/tpj.13801	https://phytozome-next.jgi.doe.gov/info/Ppatens_v3_3
88036	Selaginella moellendorffii	Selaginellales	Streptophyta	Spikemoss	211	Smoellendorffii_91_v1.0.protein	22285	Phyozome13	https://doi.org/10.1126/science.1203810	https://phytozome-next.jgi.doe.gov/info/Smoellendorffii_v1_0
49495	Ceratopteris richardii	Polypodiales	Streptophyta		4246	Crichardii_676_v2.1.protein	75253	Phyozome13	Principal Collaborators: Blaine Marchant (email: dbmarchant AT gmail DOT com) Jim Leebens-Mack (GA) (email: jleebensmack AT uga DOT edu) Jeremy Schmutz (HudsonAlpha/JGI), (email: jschmutz AT hudsonalpha DOT org)	https://phytozome-next.jgi.doe.gov/info/Crichardii_v2_1
84609	Azolla filiculoides	Salviniales	Streptophyta		608	Azolla_filiculoides.protein.highconfidence_v1.1	20203	Fernbase	https://doi.org/10.1038/s41477-018-0188-8	https://www.fernbase.org/
32188	Salvinia cucullata	Salviniales	Streptophyta		226	Salvinia_cucullata.protein.highconfidence_v1.2	19779	Fernbase	https://doi.org/10.1038/s41477-018-0188-8	https://www.fernbase.org/
3316	Thuja plicata	Pinales	Streptophyta	Western red cedar	9032	Tplicata_572_v3.1.protein	65809	Phyozome13	Principal Investigators: Jorg Bohlmann (University of British Columbia) (email:bohlmann AT mail DOT ubc DOT ca) JGI Contact Jeremy Schmutz (email: jschmutz AT hudsonalpha DOT org)	https://phytozome-next.jgi.doe.gov/info/Tplicata_v3_1
13333	Amborella trichopoda	Amborellales	Angiosperms (basal)		701	Atrichopoda_291_v1.0.protein	26846	Phyozome13	https://doi.org/10.1126/science.1241089	https://phytozome-next.jgi.doe.gov/info/Atrichopoda_v1_0
419125	Nymphaea thermarum	Nymphaeales	Angiosperms (basal)		368	GCA_011799765.1_ASM1179976v1_protein	24561	NCBI	https://doi.org/10.1073/pnas.1922873117	https://www.ncbi.nlm.nih.gov/assembly/GCA_011799765.1
210225	Nymphaea colorata	Nymphaeales	Angiosperms (basal)	Water lilly	404	Ncolorata_566_v1.2.protein	43975	Phyozome13	https://doi.org/10.1038/s41586-019-1852-5	https://phytozome-next.jgi.doe.gov/info/Ncolorata_v1_2
337451	Cinnamomum kanehirae	Laurales	Angiosperms	Stout camphor tree	725	Ckanehirae_531_v3.protein	27899	Phyozome13	https://doi.org/10.1038/s41477-018-0337-0	https://phytozome-next.jgi.doe.gov/info/Ckanehirae_v3
218851	Aquilegia coerulea	Ranunculales	Angiosperms	Rocky Mountain columbine	303	Acoerulea_322_v3.1.protein	43550	Phyozome13	https://doi.org/10.7554/eLife.36426	https://phytozome-next.jgi.doe.gov/info/Acoerulea_v3_1
56857	Macleaya cordata	Ranunculales	Angiosperms	Five-seeded plume-poppy	378	Macleaya_cordata_pep	21911	NCBI	https://doi.org/10.1016/j.molp.2017.05.007	https://www.ncbi.nlm.nih.gov/assembly/GCA_002174775.1/
263995	Acorus americanus	Acorales	Angiosperms (Monocots)	American sweet flag	371	Aamericanus_586_v1.1.protein	48095	Phyozome13	Principal Collaborators: James Leebens-Mack (University of Georgia) (email: jleebensmack AT uga DOT edu) Jeremy Schmutz (HudsonAlpha/JGI) (email: jschmutz AT hudsonalpha DOT org)	https://phytozome-next.jgi.doe.gov/info/Aamericanus_v1_1
29656	Spirodela polyrhiza	Alismatales	Angiosperms (Monocots)	Duckweed	144	Spolyrhiza_290_v2.protein	19623	Phyozome13	https://doi.org/10.1038/ncomms4311	https://phytozome-next.jgi.doe.gov/info/Spolyrhiza_v2
29655	Zostera marina	Alismatales	Angiosperms (Monocots)	Common eelgrass	258	Zmarina_668_v3.1.protein	21483	Phyozome13	https://doi.org/10.12688/f1000research.38156.1	https://phytozome-next.jgi.doe.gov/info/Zmarina_v3_1
1088818	Apostasia shenzhenica	Asparagales	Angiosperms (Monocots)		349	Apostasia_shenzhenica_pep	21743	NCBI	https://doi.org/10.1038/nature23897	https://www.ncbi.nlm.nih.gov/datasets/genomes/?acc=GCA_002786265.1
4686	Asparagus officinalis	Asparagales	Angiosperms (Monocots)	Garden asparagus	1179	Aofficinalis_498_V1.1.protein	27395	Phyozome13	https://doi.org/10.1038/s41467-017-01064-8	https://phytozome-next.jgi.doe.gov/info/Aofficinalis_V1_1
55577	Dioscorea rotundata	Dioscoreales	Angiosperms (Monocots)	White yam	580	Dioscorea_rotundata.TDr96_F1_v2_PseudoChromosome.pep.all	64831	ensemblplants	http://doi.org/10.1186/s12915-017-0419-x	https://plants.ensembl.org/Dioscorea_rotundata/Info/Annotation/
55571	Dioscorea alata	Dioscoreales	Angiosperms (Monocots)	Purple yam	473	Dalata_550_v2.1.protein	38603	Phyozome13	https://doi.org/10.1101/2021.04.14.439117	https://phytozome-next.jgi.doe.gov/info/Dalata_v2_1
4641	Musa acuminata	Zingiberales	Angiosperms (Monocots)	Banana	470	Macuminata_304_v1.protein	36528	Phyozome13	https://doi.org/10.1038/nature11241	https://phytozome-next.jgi.doe.gov/info/Macuminata_v1
42345	Phoenix dactylifera	Arecales	Angiosperms (Monocots)	Date palm	552	Phoenix_dactylifera_pep	40634		https://dx.doi.org/10.1038%2Fncomms3274
38723	Joinvillea ascendens	Poales	Angiosperms (Monocots)		1201	Jascendens_587_v1.1.protein	46510	Phyozome13	Principal Collaborators: James Leebens-Mack (University of Georgia) (email: jleebensmack AT uga DOT edu) Jeremy Schmutz (HudsonAlpha/JGI) (email: jschmutz AT hudsonalpha DOT org)	https://phytozome-next.jgi.doe.gov/info/Jascendens_v1_1
4615	Ananas comosus	Poales	Angiosperms (Monocots)	Pineapple	379	Acomosus_321_v3.protein	27024	Phyozome13	https://doi.org/10.1038/ng.3435	https://phytozome-next.jgi.doe.gov/info/Acomosus_v3
38414	Eragrostis curvula	Poales	Angiosperms (Monocots)	Weeping lovegrass	599	Eragrostis_curvula.CERZOS_E.curvula1.0.pep.all	55182	ensemblplants	https://doi.org/10.1038/s41598-019-46610-0	https://plants.ensembl.org/Eragrostis_curvula/Info/Annotation/
110835	Eragrostis tef	Poales	Angiosperms (Monocots)	Teff	604	Eragrostis_tef.ASM97063v1.pep.all	41555	ensemblplants	http://doi.org/10.1186/1471-2164-15-581	https://plants.ensembl.org/Eragrostis_tef/Info/Annotation/
4511	Eleusine coracana	Poales	Angiosperms (Monocots)	Finger millet	1110	Ecoracana_560_v1.1.protein	48836	Phyozome13	Katrien M. Devos (University of Georgia, Athens) (email: kdevos AT uga DOT edu)	https://phytozome-next.jgi.doe.gov/info/Ecoracana_v1_1
1148796	Oropetium thomaeum	Poales	Angiosperms (Monocots)	Oropetium	241	Othomaeum_386_v1.0.protein	28437	Phyozome13	https://doi.org/10.1038/nature15714	https://phytozome-next.jgi.doe.gov/info/Othomaeum_v1_0
4558	Sorghum bicolor	Poales	Angiosperms (Monocots)	Broom-corn	704	Sbicolor_454_v3.1.1.protein	47121	Phyozome13	https://doi.org/10.1111/tpj.13781	https://phytozome-next.jgi.doe.gov/info/Sbicolor_v3_1_1
4577	Zea mays	Poales	Angiosperms (Monocots)	Corn	2120	Zmays_493_RefGen_V4.protein	131484	Phyozome13	http://doi.org/10.1126/science.1178534 ; http://doi.org/10.1038/nature22971 ; https://dx.doi.org/10.1371%2Fjournal.pgen.1000715 https://dx.doi.org/10.1371%2Fjournal.pgen.1000715	https://phytozome-next.jgi.doe.gov/info/Zmays_RefGen_V4
62337	Miscanthus sinensis	Poales	Angiosperms (Monocots)	Chinese silver grass	2065	Msinensis_497_v7.1.protein	89486	Phyozome13	https://doi.org/10.1038/s41467-020-18923-6	https://phytozome-next.jgi.doe.gov/info/Msinensis_v7_1
62335	Saccharum spontaneum	Poales	Angiosperms (Monocots)		2879	Saccharum_spontaneum.Sspon.HiC_chr_asm.pep.all	53284	ensemblplants	https://doi.org/10.1038/s41588-018-0237-2	https://plants.ensembl.org/Saccharum_spontaneum/Info/Annotation/
4556	Setaria viridis	Poales	Angiosperms (Monocots)	Wild foxtail millet	391	Sviridis_500_v2.1.protein	52459	Phyozome13	https://doi.org/10.1038/s41587-020-0681-2	https://phytozome-next.jgi.doe.gov/info/Sviridis_v2_1
4555	Setaria italica	Poales	Angiosperms (Monocots)	Foxtail millet	401	Sitalica_312_v2.2.protein	43001	Phyozome13	https://doi.org/10.1038/nbt.2196	https://phytozome-next.jgi.doe.gov/info/Sitalica_v2_2
206008	Panicum hallii	Poales	Angiosperms (Monocots)		482	Phallii_590_v3.2.protein	43207	Phyozome13	https://doi.org/10.1038/s41467-018-07669-x	https://phytozome-next.jgi.doe.gov/info/Phallii_v3_2
38727	Panicum virgatum	Poales	Angiosperms (Monocots)	Switchgrass	1117	Pvirgatum_516_v5.1.protein	129942	Phyozome13	https://doi.org/10.1038/s41586-020-03127-1	https://phytozome-next.jgi.doe.gov/info/Pvirgatum_v5_1
1482630	Raddia Guianensis	Poales	Angiosperms (Monocots)		619	Raddia_guianensis.pep	24275		https://doi.org/10.1016/j.molp.2019.05.009	http://www.genobank.org/bamboo#2
77586	Leersia perrieri	Poales	Angiosperms (Monocots-Oryza)		265	Leersia_perrieri.Lperr_V1.4.pep.all	38960	ensemblplants	https://doi.org/10.1016/j.pbi.2013.02.014; rwing@ag.arizona.edu	https://plants.ensembl.org/Leersia_perrieri/Info/Annotation/
4528	Oryza longistaminata	Poales	Angiosperms (Monocots-Oryza)		329	Oryza_longistaminata.O_longistaminata_v1.0.pep.all	31686	ensemblplants	https://doi.org/10.1016/j.pbi.2013.02.014; rwing@ag.arizona.edu	https://plants.ensembl.org/Oryza_longistaminata/Info/Annotation/
65489	Oryza barthii	Poales	Angiosperms (Monocots-Oryza)	Barth's rice	306	Oryza_barthii.O.barthii_v1.pep.all	41599	ensemblplants	https://doi.org/10.1016/j.pbi.2013.02.014; rwing@ag.arizona.edu	https://plants.ensembl.org/Oryza_barthii/Info/Annotation/
4537	Oryza punctata	Poales	Angiosperms (Monocots-Oryza)	Red rice	390	Oryza_punctata.Oryza_punctata_v1.2.pep.all	41060	ensemblplants	https://doi.org/10.1016/j.pbi.2013.02.014; rwing@ag.arizona.edu	https://plants.ensembl.org/Oryza_punctata/Info/Annotation/
40148	Oryza glumipatula	Poales	Angiosperms (Monocots-Oryza)	African rice	229	Oryza_glumipatula.Oryza_glumaepatula_v1.5.pep.all	46893	ensemblplants	https://doi.org/10.1016/j.pbi.2013.02.014; rwing@ag.arizona.edu	https://plants.ensembl.org/Oryza_glumipatula/Info/Annotation/
4538	Oryza glaberrima	Poales	Angiosperms (Monocots-Oryza)		314	Oryza_glaberrima.Oryza_glaberrima_V1.pep.all	33166	ensemblplants	https://doi.org/10.1016/j.pbi.2013.02.014; rwing@ag.arizona.edu	https://plants.ensembl.org/Oryza_glaberrima/Info/Annotation/
4530	Oryza sativa	Poales	Angiosperms (Monocots-Oryza)		377	Osativa_323_v7.0.protein	48494	Phyozome13	https://doi.org/10.1093/nar/gkl976; https://doi.org/10.1038/nature03895	https://phytozome-next.jgi.doe.gov/info/Osativa_v7_0
40149	Oryza meridionalis	Poales	Angiosperms (Monocots-Oryza)		333	Oryza_meridionalis.Oryza_meridionalis_v1.3.pep.all	43455	ensemblplants	https://doi.org/10.1016/j.pbi.2013.02.014; rwing@ag.arizona.edu	https://plants.ensembl.org/Oryza_meridionalis/Info/Annotation/
4529	Oryza rufipogon	Poales	Angiosperms (Monocots-Oryza)	Brownbeard rice	336	Oryza_rufipogon.OR_W1943.pep.all	47441	ensemblplants	https://doi.org/10.1016/j.pbi.2013.02.014; rwing@ag.arizona.edu	https://plants.ensembl.org/Oryza_rufipogon/Info/Annotation/
4536	Oryza nivara	Poales	Angiosperms (Monocots-Oryza)		336	Oryza_nivara.Oryza_nivara_v1.0.pep.all	48360	ensemblplants	https://doi.org/10.1016/j.pbi.2013.02.014; rwing@ag.arizona.edu	https://plants.ensembl.org/Oryza_nivara/Info/Annotation/
4533	Oryza brachyantha	Poales	Angiosperms (Monocots-Oryza)		260	Oryza_brachyantha.Oryza_brachyantha.v1.4b.pep.all	32037	ensemblplants	https://doi.org/10.1016/j.pbi.2013.02.014; rwing@ag.arizona.edu	https://plants.ensembl.org/Oryza_brachyantha/Info/Annotation/
1071398	Brachypodium hybridum	Poales	Angiosperms (Monocots-Brachypodium)		506	Bhybridum_463_v1.1.protein	80980	Phyozome13	https://doi.org/10.1038/s41467-020-17302-5	https://phytozome-next.jgi.doe.gov/info/Bhybridum_v1_1
15368	Brachypodium distachyon	Poales	Angiosperms (Monocots-Brachypodium)	Purple false brome	268	Bdistachyon_556_v3.2.protein	56847	Phyozome13	https://doi.org/10.1038/nature08747	https://phytozome-next.jgi.doe.gov/info/Bdistachyon_v3_2
52141	Brachypodium mexicanum	Poales	Angiosperms (Monocots-Brachypodium)		1513	Bmexicanum_577_v1.1.protein	116876	Phyozome13	https://doi.org/10.1038/s41467-020-17302-5	https://phytozome-next.jgi.doe.gov/info/Bmexicanum_v1_1
1071399	Brachypodium stacei	Poales	Angiosperms (Monocots-Brachypodium)		232	Bstacei_316_v1.1.protein	36357	Phyozome13	https://doi.org/10.1038/s41467-020-17302-5	https://phytozome-next.jgi.doe.gov/info/Bstacei_v1_1
29664	Brachypodium sylvaticum	Poales	Angiosperms (Monocots-Brachypodium)	False-brome	354	Bsylvaticum_490_v1.1.protein	50263	Phyozome13	Principal Collaborators: John Vogel (email: jpvogel AT lbl DOT gov) JGI Contact: Jeremy Schmutz (HudsonAlpha/JGI) (email: jschmutz AT hudsonalpha DOT org)	https://phytozome-next.jgi.doe.gov/info/Bsylvaticum_v1_1
4513	Hordeum vulgare	Poales	Angiosperms (Monocots)	Barley	4800	Hvulgare_462_r1.protein	248180	Phyozome13	https://doi.org/10.1038/sdata.2017.44	https://phytozome-next.jgi.doe.gov/info/Hvulgare_r1
85679	Thinopyrum intermedium	Poales	Angiosperms (Monocots)	intermediate wheatgrass	11784	Tintermedium_503_v2.1.protein	206258	Phyozome13	Principal Collaborators: Kevin M. Dorn (email: kevinmdorn AT gmail DOT com) Jesse Poland (email: jpoland AT ksu DOT edu>)	https://phytozome-next.jgi.doe.gov/info/Tintermedium_v2_1
37682	Aegilops tauschii	Poales	Angiosperms (Monocots)	Tausch's goatgrass	4204	Aegilops_tauschii.Aet_v4.0.pep.all	60524	ensemblplants	https://doi.org/10.1038/nature24486	https://plants.ensembl.org/Aegilops_tauschii/Info/Annotation/
4565	Triticum aestivum	Poales	Angiosperms (Monocots-Triticum)	Common wheat	14454	Taestivum_296_v2.2.protein	293053	Phyozome13	https://doi.org/10.1126/science.1251788	https://phytozome-next.jgi.doe.gov/info/Taestivum_v2_2
85692	Triticum dicoccoides	Poales	Angiosperms (Monocots-Triticum)	Emmer wheat	10007	Triticum_dicoccoides.WEWSeq_v.1.0.pep.all	295286	ensemblplants	https://doi.org/10.1126/science.aan0032	http://plants.ensembl.org/Triticum_dicoccoides/Info/Annotation/
4572	Triticum urartu	Poales	Angiosperms (Monocots-Triticum)	Red wild einkorn wheat	3759	Triticum_urartu.ASM34745v1.pep.all	33482	ensemblplants	https://doi.org/10.1038/nature11997	http://plants.ensembl.org/Triticum_urartu/Info/Annotation/
4571	Triticum turgidum	Poales	Angiosperms (Monocots-Triticum)		12054	Triticum_turgidum.Svevo.v1.pep.all	196105	ensemblplants	https://doi.org/10.1038/s41588-019-0381-3	https://plants.ensembl.org/Triticum_turgidum/Info/Annotation/
63787	Kalanchoe fedtschenkoi	Saxifragales	Angiosperms (eudicots)	Lavender scallops	250	Kfedtschenkoi_382_v1.1.protein	45190	Phyozome13	https://doi.org/10.1038/s41467-017-01491-7	https://phytozome-next.jgi.doe.gov/info/Kfedtschenkoi_v1_1
1670617	Kalanchoe laxiflora	Saxifragales	Angiosperms (eudicots)	Milky Widow’s Thrill	419	Klaxiflora_309_v1.1.protein	69177	Phyozome13	Principal Collaborator: Jerry Tuskan (ORNL) (email: gtk AT ornl DOT gov) and Xiaohan Yang (email: yangx AT ornl DOT gov) JGI Contact and the Kalanchoe laxiflora Genome Sequencing Project coordinator: Jeremy Schmutz (email: jschmutz AT hudsonalpha DOT org)	https://phytozome-next.jgi.doe.gov/info/Klaxiflora_v1_1
28502	Amaranthus hypochondriacus	Caryophyllales	Angiosperms (eudicots)	Prince's-feather	404	Ahypochondriacus_459_v2.1.protein	23879	Phyozome13	https://doi.org/10.3835/plantgenome2015.07.0062	https://phytozome-next.jgi.doe.gov/info/Ahypochondriacus_v2_1
161934	Beta vulgaris	Caryophyllales	Angiosperms (eudicots)	Beet	528	Bvulgaris_548_EL10_1.0.protein	24255	Phyozome13	https://doi.org/10.1101/2020.09.15.298315	https://phytozome-next.jgi.doe.gov/info/Bvulgaris_EL10_1_0
224144	Suaeda aralocaspica	Caryophyllales	Angiosperms (eudicots)		441	Suaeda_aralocaspica_v1.0.protein	29604		http://dx.doi.org/10.5524/100646	http://gigadb.org/dataset/view/id/100646/File_page/2/File_sort/date_stamp
3562	Spinacia oleracea	Caryophyllales	Angiosperms (eudicots)	Spinach	907	Soleracea_575_Spov3.protein	34875	Phyozome13	https://doi.org/10.1002/tpg2.20101	https://phytozome-next.jgi.doe.gov/info/Soleracea_Spov3
63459	Chenopodium quinoa	Caryophyllales	Angiosperms (eudicots)	Quinoa	1354	Cquinoa_392_v1.0.protein	44776	Phyozome13	https://doi.org/10.1038/nature21370	https://phytozome-next.jgi.doe.gov/info/Cquinoa_v1_0
60124	Hydrangea quercifolia	Cornales	Angiosperms (eudicots)	Oakleaf hydrangea	825	Hquercifolia_589_v1.1.protein	47526	Phyozome13	Principal Collaborators: Leslie Goertzen (email: goertzen AT auburn DOT edu) Jane Grimwood (HudsonAlpha) (email: jgrimwood AT hudsonalpha DOT org) Jeremy Schmutz (HudsonAlpha/JGI) (email: jschmutz AT hudsonalpha DOT org)	https://phytozome-next.jgi.doe.gov/info/Hquercifolia_v1_1
3625	Actinidia chinensis	Ericales	Angiosperms (eudicots)	golden kiwifruit	550	Actinidia_chinensis.Red5_PS1_1.69.0.pep.all	33117	ensemblplants	http://doi.org/10.1186/s12864-018-4656-3	http://plants.ensembl.org/Actinidia_chinensis/Info/Annotation/
4039	Daucus carota	Apiales	Angiosperms (eudicots)	Wild carrot	416	Dcarota_388_v2.0.protein	32118	Phyozome13	https://doi.org/10.1038/ng.3565	https://phytozome-next.jgi.doe.gov/info/Dcarota_v2_0
4236	Lactuca sativa	Asterales	Angiosperms (eudicots)	Lettuce	2382	Lsativa_467_v5.protein	62656	Phyozome13	https://doi.org/10.1038/ncomms14953	https://phytozome-next.jgi.doe.gov/info/Lsativa_V8
4232	Helianthus annuus	Asterales	Angiosperms (eudicots)	Common sunflower	2987	Hannuus_494_r1.2.protein	52243	Phyozome13	https://doi.org/10.1038/nature22380	https://phytozome-next.jgi.doe.gov/info/Hannuus_r1_2
4265	Cynara cardunculus	Asterales	Angiosperms (eudicots)	Cardoon	721	Cynara_cardunculus.CcrdV1.pep.all	26505	ensemblplants	http://doi.org/10.1038/srep19427	https://plants.ensembl.org/Cynara_cardunculus/Info/Annotation/
35885	Ipomoea triloba	Solanales	Angiosperms (eudicots)	Aiea morning glory	459	Ipomoea_triloba.ASM357664v1.pep.all	47019	ensemblplants	https://doi.org/10.1038/s41467-018-06983-8	https://plants.ensembl.org/Ipomoea_triloba/Info/Annotation/
267555	Cuscuta australis	Solanales	Angiosperms (eudicots)	Australian dodder	265	Cuscuta_pep	19671		https://doi.org/10.1038/s41467-018-04721-8	http://groups.english.kib.cas.cn/epb/dgd/Download/201711/t20171101_386248.html
132261	Cuscuta campestris	Solanales	Angiosperms (eudicots)	Field dodder	474	cucam_0.32.annot.protein	53203		https://doi.org/10.1038/s41467-018-04344-z	https://www.plabipd.de/project_cuscuta2/start.ep
49451	Nicotiana attenuata	Solanales	Angiosperms (eudicots)	Coyote tobacco	2352	Nicotiana_attenuata.NIATTr2.pep.all	33320	ensemblplants	https://doi.org/10.1073/pnas.1700073114	https://plants.ensembl.org/Nicotiana_attenuata/Info/Index
4072	Capsicum annuum	Solanales	Angiosperms (eudicots)	Peppers	3045	Capsicum_annuum.ASM51225v2.pep.all	35845	ensemblplants	http://doi.org/10.1038/ng.2877	https://plants.ensembl.org/Capsicum_annuum/Info/Annotation/
4081	Solanum lycopersicum	Solanales	Angiosperms (eudicots)	Tomato	822	Slycopersicum_514_ITAG3.2.protein	35768	Phyozome13	https://doi.org/10.1101/767764	https://phytozome-next.jgi.doe.gov/info/Slycopersicum_ITAG4_0
4113	Solanum tuberosum	Solanales	Angiosperms (eudicots)	Potato	766	Stuberosum_448_v4.03.protein	56215	Phyozome13	https://doi.org/10.1038/nature10158	https://phytozome-next.jgi.doe.gov/info/Stuberosum_v4_03
4146	Olea europaea	Lamiales	Angiosperms (eudicots)	Olive	1135	Oeuropaea_451_v1.0.protein	50684	Phyozome13	https://doi.org/10.1073/pnas.1708621114	https://phytozome-next.jgi.doe.gov/info/Oeuropaea_v1_0
472368	Boea hygrometrica	Lamiales	Angiosperms (eudicots)		1521	Boea_hygrometrica_pep	47778	NCBI	https://doi.org/10.1073/pnas.1505811112	https://www.ncbi.nlm.nih.gov/datasets/genomes/?acc=GCA_001598015.1
4170	Striga asiatica	Lamiales	Angiosperms (eudicots)	Asiatic witchweed	461	SGA2.02_all_proteins	34577		https://doi.org/10.1016/j.cub.2019.07.086	https://datadryad.org/stash/dataset/doi:10.5061/dryad.53t3574
4155	Mimulus guttatus	Lamiales	Angiosperms (eudicots)	Seep monkeyflower	308	MguttatusTOL_551_v5.0.protein	33791	Phyozome13	https://doi.org/10.1073/pnas.1319032110	https://phytozome-next.jgi.doe.gov/info/Mguttatus_v2_0
192259	Genlisea aurea	Lamiales	Angiosperms (eudicots)		43	Genlisea_aurea_pep	17685	NCBI	https://doi.org/10.1186/1471-2164-14-476	https://www.ncbi.nlm.nih.gov/genome/?term=txid192259[Organism:noexp]
192314	Utricularia reniformis	Lamiales	Angiosperms (eudicots)		302	Urenif_pep.fa	42582		doi.org/10.5281/zenodo.3268745	https://zenodo.org/record/3268745#.Ya8v3NBByF6
13748	Utricularia gibba	Lamiales	Angiosperms (eudicots)		100	Ugibba_pep.fa	25509		https://doi.org/10.1038/nature12132	https://zenodo.org/record/3268745#.Ya8v3NBByF6
49390	Coffea canephora	Gentianales	Angiosperms (eudicots)	Robusta coffee	566	Coffea_canephora.AUK_PRJEB4211_v1.pep.all	25574	ensemblplants	http://doi.org/10.1126/science.1255274	https://plants.ensembl.org/Coffea_canephora/Info/Annotation/
29760	Vitis vinifera	Vitales	Angiosperms (eudicots)	Common Grape	483	Vvinifera_457_v2.1.protein	55564	Phyozome13	https://doi.org/10.1038/nature06148	https://phytozome-next.jgi.doe.gov/info/Vvinifera_v2_1
3775	Cephalotus follicularis	Oxalidales	Angiosperms (eudicots)		1603	Cephalotus_follicularis.v3.pep	36503		https://doi.org/10.1038/s41559-016-0059	https://datadryad.org/stash/dataset/doi:10.5061/dryad.50tq3
32201	Carya illinoinensis	Fagales	Angiosperms (eudicots)	Pecan	645	Cillinoinensis_573_v1.1.protein	68161	Phyozome13	https://doi.org/10.1038/s41467-021-24328-w	https://phytozome-next.jgi.doe.gov/info/Cillinoinensis_v1_1
134033	Castanea dentata	Fagales	Angiosperms (eudicots)	American chestnut	695	Cdentata_673_v1.1.protein	43651	Phyozome13	Contacts Jared Westbrook (The American Chestnut Foundation) (email: jared DOT westbrook AT acf DOT org) Jeremy Schmutz (HudsonAlpha) (email: jschmutz AT hudsonalpha DOT org)	https://phytozome-next.jgi.doe.gov/info/Cdentata_v1_1
97700	Quercus lobata	Fagales	Angiosperms (eudicots)	valley oak	840	Quercus_lobata.ValleyOak3.0.pep.all	39366	ensemblplants	http://doi.org/10.1534/g3.116.030411	https://plants.ensembl.org/Quercus_lobata/Info/Annotation/
4006	Linum usitatissimum	Malpighiales	Angiosperms (eudicots)	Flax	312	Lusitatissimum_200_v1.0.protein	43484	Phyozome13	https://doi.org/10.1111/j.1365-313X.2012.05093.x	https://phytozome-next.jgi.doe.gov/info/Lusitatissimum_v1_0
3983	Manihot esculenta	Malpighiales	Angiosperms (eudicots)	Cassava	635	Mesculenta_671_v8.1.protein	59151	Phyozome13	Principal JGI Contact: Dan Rokhsar (JGI/UCB)(email dsrokhsar AT gmail DOT com) Assembly Contact: Jessen Bredeson (UCB) (email: jessenbredeson AT berkeley DOT edu) Annotation Contact: Shengqiang Shu (JGI)(email: sqshu AT lbl DOT gov)	https://phytozome-next.jgi.doe.gov/info/Mesculenta_v8_1
3988	Ricinus communis	Malpighiales	Angiosperms (eudicots)	Ricinus	348	Rcommunis_119_v0.1.protein	31221	Phyozome13	https://doi.org/10.1038/nbt.1674	https://phytozome-next.jgi.doe.gov/info/Rcommunis_v0_1
77065	Salix purpurea	Malpighiales	Angiosperms (eudicots)	Purple willow	326	Spurpurea_519_v5.1.protein	57462	Phyozome13	https://doi.org/10.1186/s13059-020-1952-4	https://phytozome-next.jgi.doe.gov/info/Spurpurea_v5_1
3694	Populus trichocarpa	Malpighiales	Angiosperms (eudicots)	Black cottonwood	388	Ptrichocarpa_533_v4.1.protein	52400	Phyozome13	https://doi.org/10.1126/science.1128691	https://phytozome-next.jgi.doe.gov/info/Ptrichocarpa_v4_1
3696	Populus deltoides	Malpighiales	Angiosperms (eudicots)	Eastern cottonwood	441	PdeltoidesWV94_445_v2.1.protein	57249	Phyozome13	Principal Investigators: Principal Collaborator: Jerry Tuskan (ORNL) (email: gtk AT ornl DOT gov) JGI Contact and the Populus deltoides Genome Sequencing Project coordinator: Jeremy Schmutz (email: jschmutz AT hudsonalpha DOT org)	https://phytozome-next.jgi.doe.gov/info/PdeltoidesWV94_v2_1
3755	Prunus dulcis	Rosales	Angiosperms (eudicots)	Almond	226	Prunus_dulcis.ALMONDv2.pep.all	32553	ensemblplants	https://doi.org/10.1111/tpj.14538	https://plants.ensembl.org/Prunus_dulcis/Info/Annotation/
57577	Prunus avium	Rosales	Angiosperms (eudicots)	Wild cherry	271	Prunus_avium.PAV_r1.0.pep.all	42794	ensemblplants	https://doi.org/10.1093/dnares/dsx020	https://plants.ensembl.org/Prunus_avium/Info/Annotation/
3760	Prunus persica	Rosales	Angiosperms (eudicots)	Peach	225	Ppersica_298_v2.1.protein	47089	Phyozome13	https://doi.org/10.1038/ng.2586	https://phytozome-next.jgi.doe.gov/info/Ppersica_v2_1
3750	Malus domestica	Rosales	Angiosperms (eudicots)	Apple	704	Mdomestica_491_v1.1.protein	45116	Phyozome13	Contacts Riccardo Velasco (Research and Innovation Centre - Fondazione Edmund Mach) (email: riccardo DOT velasco AT iasma DOT it)	https://phytozome-next.jgi.doe.gov/info/Mdomestica_v1_1
57918	Fragaria vesca	Rosales	Angiosperms (eudicots)	Wild strawberry	218	Fvesca_677_v4.0.a2.protein	64597	Phyozome13	https://doi.org/10.1038/s41438-019-0142-6	https://phytozome-next.jgi.doe.gov/info/Fvesca_v4_0_a2
3747	Fragaria x ananassa	Rosales	Angiosperms (eudicots)	Strawberry	800	Fxananassa_675_v1.0.a1.protein	108085	Phyozome13	https://doi.org/10.1038/s41588-019-0356-4	https://phytozome-next.jgi.doe.gov/info/Fxananassa_v1_0_a1
74649	Rosa chinensis	Rosales	Angiosperms (eudicots)	Chinese rose	512	Rosa_chinensis.RchiOBHm-V2.pep.all	45464	ensemblplants	https://doi.org/10.1038/s41588-018-0110-3	https://plants.ensembl.org/Rosa_chinensis/Info/Annotation/
190515	Siraitia grosvenorii	Cucurbitales	Angiosperms (eudicots)	Monkfruit	459	monkfruit_evm_protein	30565		https://doi.org/10.1093/gigascience/giy067
3673	Momordica charantia	Cucurbitales	Angiosperms (eudicots)	Bitter melon	296	ASM199503v1_protein	28666		https://dx.doi.org/10.1093%2Fdnares%2Fdsw047	ftp://download.big.ac.cn/Genome/Plants/Momordica_charantia/ASM199503v1_protein.faa.gz
3663	Cucurbita pepo	Cucurbitales	Angiosperms (eudicots)	Field pumpkin	261	Cpepo_v4.1.protein	27868		https://doi.org/10.1111/pbi.12860	http://cucurbitgenomics.org/organism/14
3661	Cucurbita maxima	Cucurbitales	Angiosperms (eudicots)	Squash	273	Cmaxima_v1.1.protein	32076		https://doi.org/10.1016/j.molp.2017.09.003	http://cucurbitgenomics.org/organism/8
3662	Cucurbita moschata	Cucurbitales	Angiosperms (eudicots)	Crookneck pumpkin	267	Cmoschata_v1.protein	32205		https://doi.org/10.1016/j.molp.2017.09.003	http://cucurbitgenomics.org/organism/9
34294	Cucurbita argyrosperma	Cucurbitales	Angiosperms (eudicots)	Japanese pie pumpkin	226	Cargyrosperma_v1.proteins	27998		https://doi.org/10.1016/j.molp.2018.12.023	http://cucurbitgenomics.org/organism/19
102211	Benincasa hispida	Cucurbitales	Angiosperms (eudicots)	Wax gourd	1078	GWHAAAR00000000.Protein	27467		https://doi.org/10.1038/s41467-019-13185-3	http://cucurbitgenomics.org/organism/22
3654	Citrullus lanatus	Cucurbitales	Angiosperms (eudicots)	Watermelon	363	Citrullus_lanatus.Cla97_v1.pep.all	22542	ensemblplants	http://doi.org/10.1038/s41588-019-0518-4	http://plants.ensembl.org/Citrullus_lanatus/Info/Annotation/
3659	Cucumis sativus	Cucurbitales	Angiosperms (eudicots)	Cucumber	202	Csativus_122_v1.0.protein	30364	Phyozome13	https://doi.org/10.1038/ng.475	https://phytozome-next.jgi.doe.gov/info/Csativus_v1_0
3668	Lagenaria siceraria	Cucurbitales	Angiosperms (eudicots)	Calabash	312	Lsiceraria_v1.protein	22472		https://doi.org/10.1111/tpj.13722	http://cucurbitgenomics.org/organism/13
3818	Arachis hypogaea	Fabales	Angiosperms (eudicots)	Peanuts	2539	Ahypogaea_530_v1.0.protein	84714	Phyozome13	https://doi.org/10.1038/s41588-019-0405-z	https://phytozome-next.jgi.doe.gov/info/Ahypogaea_v1_0
3871	Lupinus angustifolius	Fabales	Angiosperms (eudicots)		606	Lupinus_angustifolius.LupAngTanjil_v1.0.pep.all	33083	ensemblplants	https://doi.org/10.1111/pbi.12615	https://plants.ensembl.org/Lupinus_angustifolius/Info/Annotation/
3870	Lupinus albus	Fabales	Angiosperms (eudicots)	White lupin	448	Lalbus_567_v1.protein	38258	Phyozome13	https://doi.org/10.1038/s41467-019-14197-9	https://phytozome-next.jgi.doe.gov/info/Lalbus_v1
34305	Lotus japonicus	Fabales	Angiosperms (eudicots)		538	Ljaponicus_571_Lj1.0v1.protein	28251	Phyozome13	https://doi.org/10.3390/genes11050483	https://phytozome-next.jgi.doe.gov/info/Ljaponicus_Lj1_0v1
3827	Cicer arietinum	Fabales	Angiosperms (eudicots)	Chickpea	525	Carietinum_492_v1.0.protein	28269	Phyozome13	https://doi.org/10.1038/nbt.2491	https://phytozome-next.jgi.doe.gov/info/Carietinum_v1_0
3880	Medicago truncatula	Fabales	Angiosperms (eudicots)	Barrelclover	409	Mtruncatula_285_Mt4.0v1.protein	62319	Phyozome13	https://doi.org/10.1038/nature10625	https://phytozome-next.jgi.doe.gov/info/Mtruncatula_Mt4_0v1
57577	Trifolium pratense	Fabales	Angiosperms (eudicots)	Red Clover	345	Tpratense_385_v2.protein	41297	Phyozome13	https://doi.org/10.1038/srep17394	https://phytozome-next.jgi.doe.gov/info/Tpratense_v2
3848	Glycine soja	Fabales	Angiosperms (eudicots)	Wild soybean	978	Gsoja_509_v1.1.protein	62102	Phyozome13	https://doi.org/10.1111/tpj.14500	https://phytozome-next.jgi.doe.gov/info/Gsoja_v1_1
3847	Glycine max	Fabales	Angiosperms (eudicots)	Soybean	967	Gmax_508_Wm82.a4.v1.protein	86256	Phyozome13	https://doi.org/10.1038/nature08670	https://phytozome-next.jgi.doe.gov/info/Gmax_Wm82_a2_v1
33129	Phaseolus acutifolius	Fabales	Angiosperms (eudicots)	Tepary bean	657	PacutifoliusWLD_581_v2.0.protein	40832	Phyozome13	https://doi.org/10.1038/s41467-021-22858-x	https://phytozome-next.jgi.doe.gov/info/Pacutifolius_v1_0
3884	Phaseolus lunatus	Fabales	Angiosperms (eudicots)	Butter bean	539	Plunatus_563_V1.protein	53925	Phyozome13	Principal Investigators: ja DOT duitama AT uniandes DOT edu DOT co	https://phytozome-next.jgi.doe.gov/info/Plunatus_V1
3885	Phaseolus vulgaris	Fabales	Angiosperms (eudicots)	Common bean	531	Pvulgaris_442_v2.1.protein	36995	Phyozome13	Phaseolus Genome Sequencing Project co-directors: Scott Jackson (UGA) (email: sjackson AT uga DOT edu) Phil McClean (NDSU)(email: Phillip DOT Mcclean AT ndsu DOT edu) Jeremy Schmutz (HudsonAlpha/JGI) (email: jschmutz AT hudsonalpha DOT org)	https://phytozome-next.jgi.doe.gov/info/Pvulgaris_v2_1
3914	Vigna angularis	Fabales	Angiosperms (eudicots)	Adzuki bean	466	Vigna_angularis.Vigan1.1.pep.all	33860	ensemblplants	http://doi.org/10.1038/srep08069	https://plants.ensembl.org/Vigna_angularis/Info/Annotation/
3917	Vigna unguiculata	Fabales	Angiosperms (eudicots)	Cowpea	515	Vunguiculata_540_v1.2.protein	54484	Phyozome13	https://doi.org/10.1111/tpj.14349	https://phytozome-next.jgi.doe.gov/info/Vunguiculata_v1_2
157791	Vigna radiata	Fabales	Angiosperms (eudicots)	Mung bean	460	Vigna_radiata.Vradiata_ver6.pep.all	23181	ensemblplants	http://doi.org/10.1038/ncomms6443	https://plants.ensembl.org/Vigna_radiata/Info/Annotation/
34329	Corymbia citriodora	Myrtales	Angiosperms (eudicots)	Lemon-scented gum	539	Ccitriodora_507_v2.1.protein	45651	Phyozome13	https://doi.org/10.1038/s42003-021-02009-0	https://phytozome-next.jgi.doe.gov/info/Ccitriodora_v2_1
71139	Eucalyptus grandis	Myrtales	Angiosperms (eudicots)	Flooded gum	684	Egrandis_297_v2.0.protein	46280	Phyozome13	https://doi.org/10.1111/nph.13150	https://phytozome-next.jgi.doe.gov/info/Egrandis_v2_0
55513	Pistacia vera	Sapindales	Angiosperms (eudicots)	Pistachio	666	Pistacia_vera.PisVer_v2.pep.all	31784	ensemblplants	https://doi.org/10.1186/s13059-019-1686-3	https://plants.ensembl.org/Pistacia_vera/Info/Annotation/
171929	Anacardium occidentale	Sapindales	Angiosperms (eudicots)	Cashew	440	Aoccidentale_449_v0.9.protein	82170	Phyozome13	Principal Investigators: Dario Grattapaglia: dario DOT grattapaglia AT embrapa DOT br (Embrapa, Brazil) Orzenil Silva-Junior: orzenil DOT silva AT embrapa DOT br (Embrapa, Brazil)	https://phytozome-next.jgi.doe.gov/info/Aoccidentale_v0_9
2711	Citrus sinensis	Sapindales	Angiosperms (eudicots)	Citrus × sinensis	317	Csinensis_154_v1.1.protein	46147	Phyozome13	https://doi.org/10.1038/nbt.2906	https://phytozome-next.jgi.doe.gov/info/Csinensis_v1_1
85681	Citrus clementina	Sapindales	Angiosperms (eudicots)	Clementine	298	Cclementina_182_v1.0.protein	33929	Phyozome13	https://doi.org/10.1038/nature25447	https://phytozome-next.jgi.doe.gov/info/Cclementina_v1_0
37690	Poncirus trifoliata	Sapindales	Angiosperms (eudicots)	Trifoliate orange	261	Ptrifoliata_565_v1.3.1.protein	33229	Phyozome13	https://doi.org/10.1111/tpj.14993	https://phytozome-next.jgi.doe.gov/info/Ptrifoliata_v1_3_1
3641	Theobroma cacao	Malvales	Angiosperms (eudicots)	Cocoa bean	338	Tcacao_523_v2.1.protein	39991	Phyozome13	https://doi.org/10.1186/gb-2013-14-6-r53	https://phytozome-next.jgi.doe.gov/info/Tcacao_v2_1
210143	Corchorus capsularis	Malvales	Angiosperms (eudicots)		316	Corchorus_capsularis.CCACVL1_1.0.pep.all	29356	ensemblplants	http://doi.org/10.1038/nplants.2016.223	https://plants.ensembl.org/Corchorus_capsularis/Info/Annotation/
29730	Gossypium raimondii	Malvales	Angiosperms (eudicots)	Cotton	753	Graimondii_221_v2.1.protein	77267	Phyozome13	https://doi.org/10.1038/nature11798	https://phytozome-next.jgi.doe.gov/info/Graimondii_v2_1
3634	Gossypium barbadense	Malvales	Angiosperms (eudicots)	Cotton	2171	Gbarbadense_526_v1.1.protein	108363	Phyozome13	https://doi.org/10.1038/s41588-020-0614-5	https://phytozome-next.jgi.doe.gov/info/Gbarbadense_v1_1
34276	Gossypium darwinii	Malvales	Angiosperms (eudicots)	Cotton	2158	Gdarwinii_529_v1.1.protein	97407	Phyozome13	https://doi.org/10.1038/s41588-020-0614-5	https://phytozome-next.jgi.doe.gov/info/Gdarwinii_v1_1
3635	Gossypium hirsutum	Malvales	Angiosperms (eudicots)	Upland cotton	2279	Ghirsutum_527_v2.1.protein	107216	Phyozome13	https://doi.org/10.1038/s41588-020-0614-5	https://phytozome-next.jgi.doe.gov/info/Ghirsutum_v2_1
34277	Gossypium tomentosum	Malvales	Angiosperms (eudicots)	Cotton	2169	Gtomentosum_525_v1.1.protein	112770	Phyozome13	https://doi.org/10.1038/s41588-020-0614-5	https://phytozome-next.jgi.doe.gov/info/Gtomentosum_v1_1
3649	Carica papaya	Brassicales	Angiosperms (eudicots)	Papaya	340	Cpapaya_113_ASGPBv0.4.protein	27775	Phyozome13	https://doi.org/10.1038/nature06856	https://phytozome-next.jgi.doe.gov/info/Cpapaya_ASGPBv0_4
389490	Cleome violacea	Brassicales	Angiosperms (eudicots)	Spider plant	276	Cviolacea_585_v2.1.protein	28405	Phyozome13		https://phytozome-next.jgi.doe.gov/info/Cviolacea_v2_1
157092	Rorippa islandica	Brassicales	Angiosperms (eudicots)		193	Rislandica_473_v1.1.protein	32703	Phyozome13	Principal Collaborators: Chris Pires (piresjc AT missouri DOT edu) Steve Wright (stephen.wright AT utoronto DOT ca)	https://phytozome-next.jgi.doe.gov/info/Rislandica_v1_1
50452	Arabis alpina	Brassicales	Angiosperms (eudicots)	Alpine rock-cress	308	Arabis_alpina.A_alpina_V4.pep.all	23286	ensemblplants	http://doi.org/10.1038/nplants.2014.23	https://plants.ensembl.org/Arabis_alpina/Info/Annotation/
72664	Eutrema salsugineum	Brassicales	Angiosperms (eudicots)		240	Esalsugineum_173_v1.0.protein	29284	Phyozome13	https://doi.org/10.3389/fpls.2013.00046	https://phytozome-next.jgi.doe.gov/info/Esalsugineum_v1_0
669666	Descurainia sophioides	Brassicales	Angiosperms (eudicots)		127	Dsophioides_482_v1.1.protein	30008	Phyozome13	Principal Collaborators: Chris Pires (piresjc AT missouri DOT edu) Steve Wright (stephen.wright AT utoronto DOT ca)	https://phytozome-next.jgi.doe.gov/info/Dsophioides_v1_1
345537	Euclidium syriacum	Brassicales	Angiosperms (eudicots)		220	Esyriacum_483_v1.1.protein	33503	Phyozome13	Principal Collaborators: Chris Pires (piresjc AT missouri DOT edu) Steve Wright (stephen.wright AT utoronto DOT ca)	https://phytozome-next.jgi.doe.gov/info/Esyriacum_v1_1
13288	Thlaspi arvense	Brassicales	Angiosperms (eudicots)	Field pennycress	416	Tarvense_479_v1.1.protein	40662	Phyozome13	Principal Collaborators: Chris Pires (piresjc AT missouri DOT edu) Steve Wright (stephen.wright AT utoronto DOT ca)	https://phytozome-next.jgi.doe.gov/info/Tarvense_v1_1
457770	Alyssum linifolium	Brassicales	Angiosperms (eudicots)		257	Alinifolium_472_v1.1.protein	55072	Phyozome13	Principal Collaborators: Chris Pires (piresjc AT missouri DOT edu) Steve Wright (stephen.wright AT utoronto DOT ca)	https://phytozome-next.jgi.doe.gov/info/Alinifolium_v1_1
154096	Caulanthus amplexicaulis	Brassicales	Angiosperms (eudicots)	Claspingleaf wild cabbage	326	Camplexicaulis_470_v1.1.protein	51146	Phyozome13	Principal Collaborators: Chris Pires (piresjc AT missouri DOT edu) Steve Wright (stephen.wright AT utoronto DOT ca)	https://phytozome-next.jgi.doe.gov/info/Camplexicaulis_v1_1
190884	Iberis amara	Brassicales	Angiosperms (eudicots)	Wild candytuft	712	Iamara_485_v1.1.protein	68121	Phyozome13	Principal Collaborators: Chris Pires (piresjc AT missouri DOT edu) Steve Wright (stephen.wright AT utoronto DOT ca)	https://phytozome-next.jgi.doe.gov/info/Iamara_v1_1
72658	Boechera stricta	Brassicales	Angiosperms (eudicots)	Drummond's rockcress	188	Bstricta_278_v1.2.protein	29812	Phyozome13	https://doi.org/10.1038/s41559-017-0119	https://phytozome-next.jgi.doe.gov/info/Bstricta_v1_2
359840	Diptychocarpus strictus	Brassicales	Angiosperms (eudicots)		195	Dstrictus_582_v2.1.protein	33266	Phyozome13		https://phytozome-next.jgi.doe.gov/info/Dstrictus_v2_1
153659	Lunaria annua	Brassicales	Angiosperms (eudicots)	Annual honesty	304	Lannua_476_v1.1.protein	43120	Phyozome13	Principal Collaborators: Chris Pires (piresjc AT missouri DOT edu) Steve Wright (stephen.wright AT utoronto DOT ca)	https://phytozome-next.jgi.doe.gov/info/Mmaritima_v1_1
313683	Malcolmia maritima	Brassicales	Angiosperms (eudicots)	Virginia stock	174	Mmaritima_477_v1.1.protein	32169	Phyozome13	Principal Collaborators: Chris Pires (piresjc AT missouri DOT edu) Steve Wright (stephen.wright AT utoronto DOT ca)	https://phytozome-next.jgi.doe.gov/info/Mmaritima_v1_1
72662	Stanleya pinnata	Brassicales	Angiosperms (eudicots)	Desert princesplume	823	Spinnata_486_v1.1.protein	57652	Phyozome13	Principal Collaborators: Chris Pires (piresjc AT missouri DOT edu) Steve Wright (stephen.wright AT utoronto DOT ca)	https://phytozome-next.jgi.doe.gov/info/Spinnata_v1_1
33125	Lepidium sativum	Brassicales	Angiosperms (eudicots)	Garden cress	410	Lsativum_478_v1.1.protein	56316	Phyozome13	Principal Collaborators: Chris Pires (piresjc AT missouri DOT edu) Steve Wright (stephen.wright AT utoronto DOT ca)	https://phytozome-next.jgi.doe.gov/info/Lsativum_v1_1
98039	Schrenkiella parvula	Brassicales	Angiosperms (eudicots)		137	Sparvula_574_v2.2.protein	26847	Phyozome13	https://doi.org/10.1038/ng.889	https://phytozome-next.jgi.doe.gov/info/Sparvula_v2_2
359867	Myagrum perfoliatum	Brassicales	Angiosperms (eudicots)	Musk weed	165	Mperfoliatum_583_v2.1.protein	28797	Phyozome13		https://phytozome-next.jgi.doe.gov/info/Mperfoliatum_v2_1
161756	Isatis tinctoria	Brassicales	Angiosperms (eudicots)	Woad	747	Itinctoria_475_v1.1.protein	116152	Phyozome13	Principal Collaborators: Chris Pires (piresjc AT missouri DOT edu) Steve Wright (stephen.wright AT utoronto DOT ca)	https://phytozome-next.jgi.doe.gov/info/Itinctoria_v1_1
90675	Camelina sativa	Brassicales	Angiosperms (eudicots)	Camelina	640	Camelina_sativa.Cs.pep.all	94352	ensemblplants	http://doi.org/10.1038/ncomms4706	https://plants.ensembl.org/Camelina_sativa/Info/Annotation/
81985	Capsella rubella	Brassicales	Angiosperms (eudicots)	Pink shepherd's-purse	133	Crubella_474_v1.1.protein	29547	Phyozome13	Principal Collaborators: Chris Pires (piresjc AT missouri DOT edu) Steve Wright (stephen.wright AT utoronto DOT ca)	https://phytozome-next.jgi.doe.gov/info/Crubella_v1_1
264402	Capsella grandiflora	Brassicales	Angiosperms (eudicots)	Grand shepherd's-purse	105	Cgrandiflora_266_v1.1.protein	26561	Phyozome13	https://doi.org/10.1038/ng.2669	https://phytozome-next.jgi.doe.gov/info/Cgrandiflora_v1_1
81970	Arabidopsis halleri	Brassicales	Angiosperms (eudicots)		127	Ahalleri_264_v1.1.protein	26911	Phyozome13	Principal Investigators: Ute Kraemer (email: Ute DOT Kraemer AT ruhr-uni-bochum DOT de) and Detlef Weigel (email: detlef DOT weigel AT tuebingen DOT mpg DOT de) JGI Contact: Stephen Fairclough (email: srfairclough AT lbl DOT gov)	https://phytozome-next.jgi.doe.gov/info/Ahalleri_v1_1
3702	Arabidopsis thaliana	Brassicales	Angiosperms (eudicots)		135	Athaliana_447_Araport11.protein	48455	Phyozome13	https://doi.org/10.1111/tpj.13415	https://phytozome-next.jgi.doe.gov/info/Athaliana_Araport11
59689	Arabidopsis lyrata	Brassicales	Angiosperms (eudicots)		205	Alyrata_384_v2.1.protein	33132	Phyozome13	https://doi.org/10.1038/ng.807	https://phytozome-next.jgi.doe.gov/info/Alyrata_v2_1
180536	Eruca vesicaria	Brassicales	Angiosperms (eudicots)	Miller	802	Evesicaria_487_v1.1.protein	86977	Phyozome13	Principal Collaborators: Chris Pires (piresjc AT missouri DOT edu) Steve Wright (stephen.wright AT utoronto DOT ca)	https://phytozome-next.jgi.doe.gov/info/Evesicaria_v1_1
220483	Cakile maritima	Brassicales	Angiosperms (eudicots)	European searocket	563	Cmaritima_481_v1.1.protein	60116	Phyozome13	Principal Collaborators: Chris Pires (piresjc AT missouri DOT edu) Steve Wright (stephen.wright AT utoronto DOT ca)	https://phytozome-next.jgi.doe.gov/info/Cmaritima_v1_1
3728	Sinapis alba	Brassicales	Angiosperms (eudicots)	White mustard	530	Salba_584_v3.1.protein	64901	Phyozome13		https://phytozome-next.jgi.doe.gov/info/Salba_v3_1
70124	Crambe hispanica	Brassicales	Angiosperms (eudicots)		437	Chispanica_488_v1.1.protein	48686	Phyozome13	Principal Collaborators: Chris Pires (piresjc AT missouri DOT edu) Steve Wright (stephen.wright AT utoronto DOT ca)	https://phytozome-next.jgi.doe.gov/info/Chispanica_v1_1
3711	Brassica rapa	Brassicales	Angiosperms (eudicots)	Field mustard	313	BrapaFPsc_277_v1.3.protein	43370	Phyozome13		https://phytozome-next.jgi.doe.gov/info/BrapaFPsc_v1_3
3716	Brassica oleracea capitata	Brassicales	Angiosperms (eudicots)	Cabbage	382	Boleraceacapitata_446_v1.0.protein	35400	Phyozome13	https://doi.org/10.1038/ncomms4930	https://phytozome-next.jgi.doe.gov/info/Boleraceacapitata_v1_0
3708	Brassica napus	Brassicales	Angiosperms (eudicots)	Rapeseed	844	Brassica_napus.AST_PRJEB5043_v1.pep.all	101040	ensemblplants	http://doi.org/10.1126/science.1253435	https://plants.ensembl.org/Brassica_napus/Info/Annotation/
