## Supplementary Table 2. Number of receptor genes in 208 species for "Concerted expansion and contraction of immune receptor gene repertoires in plant genomes"

### Sheet: LRR-RLPs
Species	LRR-RLP	Genes searched
Cyanophora paradoxa	0	16764
Chondrus crispus	0	4997
Porphyra umbilicalis	0	8963
Cyanidioschyzon merolae	0	3786
Galdieria phlegrea	0	4232
Galdieria sulphuraria	0	4771
Ostreococcus tauri	0	5345
Ostreococcus lucimarinus CCE9901	0	4820
Micromonas commoda	0	7272
Micromonas pusilla CCMP1545	0	7225
Coccomyxa subellipsoidea C-169	0	6185
Botryococcus braunii	0	11394
Chromochloris zofingiensis	0	9865
Volvox carteri	0	11405
Dunaliella salina	0	10028
Chlamydomonas schloesseri	0	12974
Chlamydomonas incerta	0	13591
Chlamydomonas reinhardtii CC3269	0	14123
Chlamydomonas eustigma	0	10559
Mesostigma viride	0	6584
Klebsormidium nitens	0	12246
Chlorokybus atmophyticus	0	6588
Chara braunii	1	28810
Spirogloea muscicola	7	17909
Penium margaritaceum	0	24412
Mesotaenium endlicherianum	0	7516
Marchantia polymorpha	47	12584
Sphagnum magellanicum	3	25390
Sphagnum fallax	2	24555
Ceratodon purpureus	16	18624
Physcomitrium patens	8	25397
Selaginella moellendorffii	8	13828
Ceratopteris richardii	8	29562
Azolla filiculoides	15	13692
Salvinia cucullata	7	12621
Thuja plicata	124	30188
Amborella trichopoda	29	11963
Nymphaea thermarum	23	16264
Nymphaea colorata	20	21665
Cinnamomum micranthum f. kanehirae	101	18994
Aquilegia coerulea	47	22426
Macleaya cordata	15	14271
Acorus americanus	36	23913
Spirodela polyrhiza	10	11351
Zostera marina	6	13145
Apostasia shenzhenica	4	12295
Asparagus officinalis	15	13404
Dioscorea cayenensis subsp. rotundata	68	18077
Dioscorea alata	106	21549
Phoenix dactylifera	22	23505
Musa acuminata	29	20513
Ananas comosus	46	15933
Joinvillea ascendens	39	22552
Eragrostis curvula	67	32476
Eragrostis tef	21	25701
Eleusine coracana	35	34505
Oropetium thomaeum	2	13914
Zea mays	22	53834
Sorghum bicolor	39	25146
Miscanthus sinensis	82	44549
Saccharum spontaneum	39	32800
Setaria viridis	53	26538
Setaria italica	55	24634
Panicum hallii	51	22125
Panicum virgatum	85	68873
Raddia guianensis	33	14691
Leersia perrieri	42	23664
Oryza brachyantha	22	17151
Oryza nivara	69	26821
Oryza rufipogon	55	26034
Oryza meridionalis	54	23489
Oryza sativa	70	27019
Oryza glaberrima	32	18253
Oryza glumipatula	74	25900
Oryza punctata	47	23947
Oryza barthii	64	22626
Oryza longistaminata	88	16631
Brachypodium sylvaticum	57	27447
Brachypodium stacei	32	21572
Brachypodium mexicanum	81	51632
Brachypodium distachyon	43	31363
Brachypodium hybridum	72	44770
Hordeum vulgare	143	84347
Aegilops tauschii	162	81973
Thinopyrum intermedium	474	106463
Triticum turgidum	273	139129
Triticum urartu	59	18554
Triticum dicoccoides	185	107656
Triticum aestivum	174	90475
Kalanchoe fedtschenkoi	32	22878
Kalanchoe laxiflora	44	39418
Amaranthus hypochondriacus	47	13620
Suaeda aralocaspica	6	17421
Beta vulgaris	30	15369
Spinacia oleracea	15	21084
Chenopodium quinoa	46	30401
Actinidia chinensis	27	22898
Hydrangea quercifolia	68	25185
Daucus carota	65	19661
Cynara cardunculus	54	16913
Helianthus annuus	136	27598
Lactuca sativa	185	33178
Coffea canephora	49	16088
Erythranthe guttata	30	20168
Striga asiatica	27	18888
Dorcoceras hygrometricum	16	21768
Olea europaea	57	27435
Genlisea aurea	1	9020
Utricularia reniformis	9	21170
Utricularia gibba	5	14753
Ipomoea triloba	83	26565
Cuscuta australis	13	12175
Cuscuta campestris	41	32482
Nicotiana attenuata	27	19255
Capsicum annuum	90	20342
Solanum lycopersicum	37	18594
Solanum tuberosum	104	23087
Vitis vinifera	103	26025
Cephalotus follicularis	7	17144
Carya illinoinensis	138	36888
Castanea dentata	279	25331
Quercus lobata	226	25092
Linum usitatissimum	39	27587
Manihot esculenta	157	30156
Ricinus communis	33	16130
Salix purpurea	121	29319
Populus trichocarpa	172	27792
Populus deltoides	139	28781
Rosa chinensis	199	21311
Fragaria x ananassa	170	59513
Fragaria vesca	69	33132
Malus domestica	109	26049
Prunus dulcis	94	19620
Prunus avium	128	17832
Prunus persica	114	24605
Momordica charantia	28	17045
Siraitia grosvenorii	32	17163
Cucurbita argyrosperma	18	17811
Cucurbita moschata	19	20031
Cucurbita maxima	14	19629
Cucurbita pepo	36	18236
Lagenaria siceraria	32	14142
Cucumis sativus	27	17543
Citrullus lanatus	20	13676
Benincasa hispida	20	13758
Arachis hypogaea	208	45921
Lupinus angustifolius	21	21997
Lupinus albus	13	22016
Lotus japonicus	49	19667
Cicer arietinum	21	17034
Medicago truncatula	152	28457
Trifolium pratense	82	20744
Glycine soja	129	36370
Glycine max	179	44338
Phaseolus vulgaris	80	21906
Phaseolus lunatus	70	28304
Phaseolus acutifolius	49	22428
Vigna radiata	40	15458
Vigna unguiculata	148	27147
Vigna angularis	66	19691
Eucalyptus grandis	202	27294
Corymbia citriodora	246	27001
Pistacia vera	69	19538
Anacardium occidentale	171	42055
Citrus trifoliata	116	20104
Citrus clementina	116	19640
Citrus sinensis	117	25167
Corchorus capsularis	32	14662
Theobroma cacao	137	21509
Gossypium tomentosum	287	57483
Gossypium hirsutum	224	56294
Gossypium darwinii	245	52425
Gossypium barbadense	271	56912
Gossypium raimondii	140	40337
Cleome violacea	17	17087
Carica papaya	9	12749
Schrenkiella parvula	18	17231
Lepidium sativum	44	33235
Stanleya pinnata	70	30416
Malcolmia maritima	42	20852
Lunaria annua	20	26709
Diptychocarpus strictus	63	20338
Boechera stricta	50	18358
Iberis amara	96	39049
Caulanthus amplexicaulis	36	32305
Meniocus linifolius	164	34842
Thlaspi arvense	76	25459
Euclidium syriacum	82	21284
Descurainia sophioides	79	19226
Eutrema salsugineum	48	18892
Arabis alpina	39	14668
Rorippa islandica	56	20311
Myagrum perfoliatum	50	18852
Isatis tinctoria	358	63109
Camelina sativa	147	58766
Capsella rubella	59	19188
Capsella grandiflora	36	17452
Arabidopsis lyrata	43	20371
Arabidopsis thaliana	59	25493
Arabidopsis halleri	39	16337
Crambe hispanica	58	28828
Sinapis alba	116	37571
Cakile maritima	60	35973
Eruca vesicaria	179	51660
Brassica napus	118	53395
Brassica oleracea var. capitata	12	19329
Brassica rapa	73	27160

### Sheet: LRR-RLKs
Species	LRR-RLK-I	LRR-RLK-II	LRR-RLK-III	LRR-RLK-IV	LRR-RLK-V	LRR-RLK-VI_1	LRR-RLK-VI_2	LRR-RLK-VII	LRR-RLK-VIII_1	LRR-RLK-VIII_2	LRR_IX	LRR-RLK-Xa	LRR-RLK-Xb	LRR-RLK-XI	LRR-RLK-XII	LRR-RLK-XIIIa	LRR-RLK-XIIIb	LRR-RLK-XIV	LRR-RLK-XV	LRR-RLK-XVI	LRR-RLK (Total)	Genes searched
Cyanophora paradoxa	2	0	0	0	0	0	0	0	0	0	0	0	0	0	0	0	0	0	0	0	2	14924
Chondrus crispus	0	0	0	0	0	0	0	0	0	0	0	0	0	0	0	0	0	0	0	0	0	4343
Porphyra umbilicalis	0	0	0	0	0	0	0	0	0	0	0	0	0	0	0	0	0	0	0	0	0	7806
Cyanidioschyzon merolae	0	0	0	0	0	0	0	0	0	0	0	0	0	0	0	0	0	0	0	0	0	3403
Galdieria phlegrea	0	0	0	0	0	0	0	0	0	0	0	0	0	0	0	0	0	0	0	0	0	3729
Galdieria sulphuraria	0	0	0	0	0	0	0	0	0	0	0	0	0	0	0	0	0	0	0	0	0	4180
Ostreococcus tauri	0	0	0	0	0	0	0	0	0	0	0	0	0	0	0	0	0	0	0	0	0	4642
Ostreococcus lucimarinus CCE9901	0	0	0	0	0	0	0	0	0	0	0	0	0	0	0	0	0	0	0	0	0	4053
Micromonas commoda	0	0	0	0	0	0	0	0	0	0	0	0	0	0	0	0	0	0	0	0	0	6312
Micromonas pusilla CCMP1545	0	0	0	0	0	0	0	0	0	0	0	0	0	0	0	0	0	0	0	0	0	6266
Coccomyxa subellipsoidea C-169	0	0	0	0	0	0	0	0	0	2	0	0	1	0	0	0	0	0	0	0	3	5328
Botryococcus braunii	6	0	0	0	0	0	0	0	2	0	1	0	0	0	0	0	0	0	0	0	9	9531
Chromochloris zofingiensis	0	0	0	0	0	0	0	0	0	0	0	0	0	0	0	0	0	0	0	0	0	8697
Volvox carteri	0	0	0	0	0	0	0	0	0	0	0	0	0	0	0	0	0	0	0	0	0	10491
Dunaliella salina	0	0	0	0	0	0	0	0	0	0	0	0	0	0	0	0	0	0	0	0	0	8635
Chlamydomonas schloesseri	0	0	0	0	0	0	0	0	0	0	0	0	0	0	0	0	0	0	0	0	0	12039
Chlamydomonas incerta	0	0	0	0	0	0	0	0	0	0	0	0	0	0	0	0	0	0	0	0	0	12672
Chlamydomonas reinhardtii CC3269	0	0	0	0	0	0	0	0	0	0	0	0	0	0	0	0	0	0	0	0	0	13094
Chlamydomonas eustigma	0	0	0	0	0	0	0	0	0	0	1	0	0	0	0	0	0	0	0	0	1	9486
Mesostigma viride	0	0	0	0	0	0	0	0	0	0	0	0	0	0	0	0	0	0	0	0	0	5799
Klebsormidium nitens	2	4	0	0	4	0	0	0	3	3	0	0	3	0	1	0	0	0	0	0	20	11018
Chlorokybus atmophyticus	0	0	0	0	0	0	0	0	0	0	3	0	0	0	0	0	0	0	0	0	3	5787
Chara braunii	5	0	0	0	1	0	0	0	8	2	1	0	0	0	0	0	0	0	0	0	17	26487
Spirogloea muscicola	5	6	0	0	2	0	0	0	5	4	6	0	2	5	0	1	1	0	1	0	38	15716
Penium margaritaceum	2	2	0	0	2	0	0	1	39	0	11	0	3	0	0	8	4	0	1	0	73	20480
Mesotaenium endlicherianum	2	2	0	0	1	0	0	0	5	1	4	0	3	0	0	2	1	0	0	0	21	6578
Marchantia polymorpha	12	5	6	0	1	2	0	2	28	23	6	1	5	21	0	5	2	2	1	1	123	11224
Sphagnum magellanicum	47	17	18	0	10	3	0	3	52	155	4	2	17	33	0	14	3	3	1	0	382	22897
Sphagnum fallax	37	12	19	0	9	3	0	6	41	136	4	2	15	30	0	12	2	4	1	0	333	22183
Ceratodon purpureus	27	6	13	2	8	1	0	4	34	94	5	2	14	26	0	16	3	2	1	2	260	16574
Physcomitrium patens	22	16	21	2	8	2	0	9	39	48	9	3	26	15	0	22	10	5	1	2	260	22714
Selaginella moellendorffii	0	4	14	1	1	3	0	3	4	2	4	3	14	21	1	5	2	2	1	0	85	11753
Ceratopteris richardii	36	17	38	1	24	1	5	8	80	10	14	7	22	57	3	17	12	4	2	0	358	26134
Azolla filiculoides	3	4	24	2	4	0	1	5	12	1	5	3	13	19	0	6	6	2	3	0	113	12188
Salvinia cucullata	1	4	21	2	4	2	0	7	7	1	6	3	11	21	0	6	4	1	4	0	105	11147
Thuja plicata	45	13	30	2	10	2	3	4	50	19	9	4	16	96	114	4	1	1	2	4	429	26783
Amborella trichopoda	6	7	20	1	3	3	1	4	6	3	3	2	10	23	13	3	3	1	2	1	115	10188
Nymphaea thermarum	8	9	28	1	6	4	3	8	4	4	6	2	10	29	16	2	2	1	3	1	147	14013
Nymphaea colorata	32	18	27	1	15	6	7	8	13	44	6	2	12	36	85	3	10	1	3	1	330	19131
Cinnamomum micranthum f. kanehirae	8	13	44	3	4	5	4	6	10	14	8	3	10	45	132	3	3	1	2	1	319	16737
Aquilegia coerulea	2	12	27	1	6	6	3	6	7	29	3	2	13	28	80	2	4	2	3	1	237	19792
Macleaya cordata	4	8	16	1	4	3	3	5	6	6	3	2	9	27	14	3	2	3	3	1	123	12547
Acorus americanus	5	16	33	2	23	6	5	15	17	38	6	3	11	37	45	6	27	2	6	0	303	21229
Spirodela polyrhiza	21	7	28	2	5	4	2	7	8	12	5	3	9	23	9	3	2	2	4	1	157	9834
Zostera marina	10	8	31	1	7	4	1	4	3	8	6	1	9	18	6	2	3	2	1	0	125	11537
Apostasia shenzhenica	1	5	30	1	5	3	1	5	5	1	5	3	11	26	10	1	2	1	3	0	119	10592
Asparagus officinalis	3	10	12	0	8	3	6	5	6	3	6	0	8	25	35	2	2	2	3	1	140	11198
Dioscorea cayenensis subsp. rotundata	3	10	28	1	7	3	3	5	11	10	4	3	6	34	35	3	4	0	3	1	174	14939
Dioscorea alata	3	13	42	1	14	8	9	6	14	30	6	4	9	36	69	6	5	2	4	1	282	18847
Phoenix dactylifera	3	27	50	2	10	3	13	9	15	18	10	3	13	44	39	7	4	4	4	1	279	20573
Musa acuminata	15	19	63	3	11	7	5	11	14	3	12	1	18	54	37	3	2	4	5	1	288	17467
Ananas comosus	4	9	29	2	6	4	4	7	6	3	4	2	9	28	20	2	1	0	2	0	142	13768
Joinvillea ascendens	24	13	30	5	7	10	12	6	16	11	3	2	13	42	58	6	5	2	3	0	268	19841
Eragrostis curvula	22	19	38	4	12	7	4	10	8	11	4	2	11	29	81	8	4	2	1	0	277	28179
Eragrostis tef	13	20	18	4	17	5	4	7	12	5	7	3	23	48	67	12	2	1	6	0	274	21995
Eleusine coracana	19	22	66	6	19	8	4	16	15	11	6	5	32	67	51	11	6	2	6	0	372	30178
Oropetium thomaeum	3	0	4	0	7	0	1	0	1	0	0	0	0	1	0	0	0	0	0	0	17	11628
Zea mays	15	48	52	5	38	4	8	9	26	13	10	4	18	52	49	20	13	2	3	0	389	47507
Sorghum bicolor	19	14	35	4	16	4	3	6	12	16	4	3	15	44	69	4	6	2	4	0	280	22157
Miscanthus sinensis	20	26	59	5	32	9	8	10	19	24	7	6	29	73	181	9	10	3	8	0	538	38428
Saccharum spontaneum	8	14	57	7	15	3	8	10	8	10	1	5	34	65	56	4	8	5	6	0	324	28347
Setaria viridis	20	16	37	3	30	7	3	8	10	31	4	3	21	42	96	7	7	3	4	0	352	23235
Setaria italica	23	14	38	3	13	6	2	8	10	30	6	3	20	42	97	4	5	3	4	0	331	21656
Panicum hallii	20	14	37	3	13	6	5	7	9	13	3	3	22	42	64	6	4	2	4	0	277	19179
Panicum virgatum	53	44	79	8	84	28	11	19	54	107	18	6	54	118	205	14	40	4	11	0	957	60393
Raddia guianensis	2	8	24	3	6	4	3	8	6	5	2	3	15	30	46	5	4	2	3	0	179	12361
Leersia perrieri	15	18	35	3	13	5	7	9	16	36	3	3	19	37	84	5	4	0	3	0	315	21139
Oryza brachyantha	12	10	22	2	12	3	2	7	9	16	3	3	16	35	54	2	4	2	3	0	217	14726
Oryza nivara	14	13	30	3	12	4	6	13	28	33	4	3	24	46	127	2	5	2	3	0	372	23701
Oryza rufipogon	13	17	32	3	14	4	4	8	15	36	3	3	22	43	106	2	9	1	2	0	337	22963
Oryza meridionalis	19	16	31	3	13	4	4	6	12	34	3	3	14	40	90	2	7	2	1	0	304	20790
Oryza sativa	13	16	35	3	15	4	6	10	14	23	3	3	25	44	101	2	3	1	2	0	323	23451
Oryza glaberrima	8	12	31	2	11	4	3	6	10	16	3	3	18	34	64	2	3	2	3	0	235	15898
Oryza glumipatula	6	13	34	3	13	4	5	11	14	38	3	3	19	42	114	2	7	2	2	0	335	22796
Oryza punctata	12	14	35	3	15	4	3	8	14	38	3	4	16	43	85	2	5	2	2	0	308	21237
Oryza barthii	12	17	24	3	12	3	6	8	24	40	4	2	19	40	107	2	10	2	2	0	337	19845
Oryza longistaminata	16	11	17	2	8	2	3	6	10	20	3	4	17	32	99	2	4	0	2	0	258	14362
Brachypodium sylvaticum	32	18	33	3	15	7	4	7	15	20	3	3	17	51	74	6	5	1	7	0	321	24039
Brachypodium stacei	18	14	33	3	12	4	3	7	10	7	3	3	16	42	45	4	5	1	4	0	234	19020
Brachypodium mexicanum	48	37	66	7	26	11	5	14	38	32	6	6	29	80	135	9	18	2	8	0	577	44635
Brachypodium distachyon	39	30	36	4	22	11	3	8	38	22	5	3	26	62	92	4	20	1	5	0	431	28370
Brachypodium hybridum	44	29	67	6	20	8	6	14	22	10	6	6	34	82	107	6	9	2	7	0	485	39031
Hordeum vulgare	79	46	55	5	50	15	4	17	44	32	8	4	53	119	220	19	30	4	5	0	809	71470
Aegilops tauschii	74	28	49	6	30	11	11	15	23	27	9	3	61	65	284	24	24	1	7	0	752	69289
Thinopyrum intermedium	141	60	81	9	39	17	10	18	67	67	17	8	65	121	471	55	18	1	10	1	1276	93074
Triticum turgidum	169	69	121	13	82	36	11	19	83	50	20	5	92	206	491	45	33	1	18	3	1567	122977
Triticum urartu	23	10	16	2	7	2	1	4	8	6	7	1	17	24	110	10	4	1	3	0	256	16049
Triticum dicoccoides	68	50	103	7	56	20	9	22	50	25	9	6	80	108	276	22	24	3	14	0	952	91285
Triticum aestivum	93	46	39	7	37	15	9	11	36	30	10	3	86	50	265	13	21	2	13	2	788	74166
Kalanchoe fedtschenkoi	14	16	44	5	12	4	5	6	4	9	7	3	11	28	63	5	2	12	4	1	255	19870
Kalanchoe laxiflora	30	31	86	9	23	8	11	12	7	19	16	5	23	53	109	6	5	13	6	2	474	34753
Amaranthus hypochondriacus	5	6	29	2	3	3	3	2	10	0	6	0	4	25	11	2	2	1	0	1	115	11520
Suaeda aralocaspica	3	9	26	4	6	4	4	4	5	5	6	2	7	23	6	3	0	1	2	1	121	14748
Beta vulgaris	2	10	28	4	6	4	4	5	11	9	6	3	7	30	17	3	1	1	2	1	154	13417
Spinacia oleracea	5	9	29	4	5	3	4	5	5	7	6	2	5	26	22	2	1	1	2	0	143	18452
Chenopodium quinoa	9	16	57	8	12	8	6	8	15	14	13	5	17	52	59	5	2	3	4	1	314	26414
Actinidia chinensis	10	22	58	7	9	8	7	10	10	9	14	3	16	56	46	7	3	4	3	3	305	19984
Hydrangea quercifolia	27	14	46	6	12	4	9	8	13	37	13	2	13	38	118	2	2	4	3	2	373	22190
Daucus carota	6	16	55	5	7	5	5	13	6	2	7	4	11	37	31	2	1	4	3	1	221	17221
Cynara cardunculus	1	9	48	2	4	2	1	6	7	10	5	3	10	33	21	3	1	4	4	2	176	14709
Helianthus annuus	8	17	58	7	8	6	6	12	16	27	11	9	14	47	80	7	4	6	3	5	351	23995
Lactuca sativa	12	27	67	5	14	9	9	7	21	30	9	6	14	47	118	8	2	4	5	2	416	28800
Coffea canephora	3	9	33	4	6	4	4	5	7	12	6	3	9	34	194	2	2	3	2	1	343	14187
Erythranthe guttata	4	17	43	2	6	4	2	7	11	13	8	3	11	34	61	3	6	4	2	2	243	17620
Striga asiatica	4	13	44	4	7	4	4	9	5	6	8	3	13	37	11	4	3	2	3	2	186	15932
Dorcoceras hygrometricum	4	8	35	3	3	6	3	7	5	6	8	3	9	22	22	2	1	1	2	1	151	18033
Olea europaea	4	20	47	5	6	8	6	12	9	7	13	2	12	45	57	3	3	4	5	3	271	23270
Genlisea aurea	1	7	34	2	4	3	0	2	4	2	6	0	7	14	1	0	2	1	1	0	91	7570
Utricularia reniformis	3	15	55	4	9	6	2	10	7	12	14	3	12	25	26	4	7	2	2	1	219	17933
Utricularia gibba	3	12	38	6	7	6	1	10	5	10	7	1	8	22	12	4	6	2	1	0	161	12627
Ipomoea triloba	9	22	62	5	15	8	8	10	16	61	22	7	15	76	40	5	4	3	2	2	392	23351
Cuscuta australis	2	6	30	3	10	3	2	5	5	8	5	3	9	27	6	3	3	1	0	1	132	10657
Cuscuta campestris	6	19	49	5	18	6	4	11	9	10	12	4	16	56	13	9	8	2	2	1	260	28321
Nicotiana attenuata	3	13	45	4	8	6	6	7	7	7	9	4	10	38	29	3	2	3	2	2	208	16702
Capsicum annuum	2	10	40	4	9	6	5	7	8	13	8	7	11	33	145	5	3	4	1	2	323	17353
Solanum lycopersicum	4	13	41	4	6	5	6	7	5	8	8	3	11	41	48	4	2	3	2	2	223	16032
Solanum tuberosum	3	21	41	4	11	6	5	7	5	2	9	4	12	46	80	5	5	4	2	2	274	19065
Vitis vinifera	14	16	36	3	6	10	3	6	8	31	6	2	15	43	66	2	2	4	4	1	278	22564
Cephalotus follicularis	4	9	30	3	6	3	4	6	4	4	4	3	9	23	18	1	2	3	3	1	140	14095
Carya illinoinensis	36	46	59	12	36	17	18	20	65	101	15	6	18	81	152	6	14	6	4	2	714	33459
Castanea dentata	30	12	37	4	8	6	5	6	27	89	6	12	10	39	183	7	2	3	3	1	490	22594
Quercus lobata	19	10	34	4	7	7	4	6	21	38	10	10	11	42	222	8	2	3	3	2	463	21969
Linum usitatissimum	8	16	73	7	15	12	9	13	8	8	13	3	15	47	58	4	4	4	7	4	328	23874
Manihot esculenta	18	30	55	8	15	11	11	11	24	49	7	6	18	60	123	6	3	4	5	2	466	26832
Ricinus communis	11	8	32	4	6	4	2	6	4	11	4	2	9	32	34	2	2	3	4	1	181	13636
Salix purpurea	15	24	52	10	18	11	9	10	26	51	12	5	13	51	94	4	4	8	4	4	425	25886
Populus trichocarpa	9	25	60	8	18	10	8	12	35	76	12	5	17	55	86	3	3	7	4	2	455	24761
Populus deltoides	25	26	62	6	9	9	8	16	22	49	12	3	16	60	118	6	3	6	4	5	465	25035
Rosa chinensis	7	8	34	3	6	5	3	6	11	35	7	2	10	36	130	3	2	3	2	2	315	18498
Fragaria x ananassa	10	31	138	15	23	16	13	24	22	44	19	12	32	105	169	10	6	9	8	4	710	51748
Fragaria vesca	14	21	39	5	14	13	6	7	24	62	7	4	12	46	65	7	5	3	2	1	357	28946
Malus domestica	9	17	56	7	12	9	7	10	10	25	8	4	17	53	158	5	3	6	4	0	420	22818
Prunus dulcis	10	13	37	4	8	6	4	5	8	18	6	2	9	34	79	3	3	3	3	0	255	17248
Prunus avium	0	3	26	2	2	3	2	2	2	1	1	2	1	10	61	2	0	2	0	0	122	14884
Prunus persica	17	14	34	4	11	5	5	7	14	44	7	2	11	39	91	3	4	3	2	1	318	21844
Momordica charantia	26	18	32	5	8	5	5	6	9	16	5	2	8	29	22	5	4	4	2	1	212	14863
Siraitia grosvenorii	12	14	34	5	9	5	6	10	8	9	6	0	4	31	28	5	5	2	2	1	196	15179
Cucurbita argyrosperma	2	10	57	6	12	8	6	10	6	1	9	3	12	43	14	7	3	3	3	2	217	15496
Cucurbita moschata	15	19	62	7	13	9	7	9	7	16	10	2	10	50	18	7	4	5	3	2	275	17660
Cucurbita maxima	13	19	64	7	13	9	8	8	8	14	10	3	12	50	18	7	4	5	3	1	276	17329
Cucurbita pepo	12	9	53	6	14	6	7	8	7	6	6	0	6	9	14	6	0	2	1	2	174	15869
Lagenaria siceraria	10	12	34	4	7	5	5	7	4	11	5	2	7	30	22	4	3	2	2	1	177	12374
Cucumis sativus	11	18	35	5	12	6	8	6	3	7	4	1	8	33	22	5	3	3	2	1	193	15213
Citrullus lanatus	13	11	31	3	8	5	5	7	5	8	5	2	8	33	21	4	3	3	2	1	178	11990
Benincasa hispida	16	13	36	4	8	5	5	7	4	9	5	2	8	33	16	4	3	3	2	1	184	11995
Arachis hypogaea	23	40	83	12	20	13	12	13	30	36	17	11	6	83	109	7	8	8	2	1	534	40069
Lupinus angustifolius	5	19	62	6	12	5	11	11	9	8	11	4	17	52	24	6	6	3	2	2	275	19294
Lupinus albus	5	20	60	5	14	6	10	12	7	10	11	5	15	55	16	5	1	3	1	2	263	19232
Lotus japonicus	5	15	53	6	9	5	7	8	7	8	9	4	10	39	34	4	2	4	2	1	232	17337
Cicer arietinum	7	11	38	5	8	2	5	6	11	10	8	2	7	40	18	2	4	3	3	1	191	14666
Medicago truncatula	26	21	43	7	10	8	8	7	14	30	10	4	9	52	111	5	3	4	3	1	376	24712
Trifolium pratense	7	12	38	3	8	6	5	7	3	14	11	5	9	35	45	3	5	3	2	2	223	17697
Glycine soja	28	29	95	13	18	14	11	18	23	25	18	6	23	78	61	7	9	6	5	2	489	31997
Glycine max	32	32	103	11	27	16	19	22	41	67	20	7	22	110	95	12	17	7	5	2	667	39396
Phaseolus vulgaris	18	19	47	5	12	6	7	10	14	30	9	5	9	43	35	6	3	3	4	1	286	19347
Phaseolus lunatus	14	17	47	5	15	9	7	9	10	15	8	5	11	54	38	3	4	3	5	1	280	24321
Phaseolus acutifolius	19	18	49	5	14	7	7	10	13	11	8	3	7	43	31	7	4	4	1	1	262	19711
Vigna radiata	5	7	38	4	7	6	5	8	11	7	3	4	10	35	22	3	2	2	1	1	181	13535
Vigna unguiculata	23	18	49	6	12	7	12	10	24	49	8	4	12	47	71	6	9	3	3	1	374	24033
Vigna angularis	8	14	41	5	7	5	6	9	10	11	9	4	11	39	29	3	5	3	3	1	223	16844
Eucalyptus grandis	35	22	41	5	8	7	5	6	19	39	10	2	12	68	305	12	3	3	3	4	609	23833
Corymbia citriodora	34	10	41	4	4	3	9	6	18	56	7	3	12	59	271	3	3	3	3	2	551	23906
Pistacia vera	15	14	45	5	7	7	4	6	15	21	8	5	13	44	61	2	2	3	4	2	283	16996
Anacardium occidentale	41	64	67	5	27	7	7	7	53	45	10	5	19	66	82	11	24	8	4	1	553	36421
Citrus trifoliata	15	16	36	4	5	5	4	6	6	14	6	2	13	31	141	2	2	3	4	1	316	17763
Citrus clementina	9	10	37	5	7	5	5	6	5	13	7	2	12	32	178	3	2	3	4	1	346	17161
Citrus sinensis	20	21	36	4	10	7	6	6	9	14	10	2	14	30	122	4	2	3	4	1	325	21688
Corchorus capsularis	2	10	29	4	6	5	4	5	4	13	4	3	6	21	17	2	2	1	3	1	142	12930
Theobroma cacao	16	13	40	4	6	9	5	7	10	36	5	4	12	35	74	4	4	3	4	1	292	19050
Gossypium tomentosum	12	45	128	16	22	25	18	22	25	55	22	12	23	105	181	17	12	17	12	4	773	50493
Gossypium hirsutum	9	47	122	15	23	20	19	21	20	63	22	10	27	107	148	14	7	16	11	4	725	49376
Gossypium darwinii	16	45	116	13	19	19	18	23	18	59	20	9	27	108	195	12	9	15	12	4	757	45992
Gossypium barbadense	13	52	117	17	23	26	19	24	23	72	19	9	25	106	212	13	16	16	11	4	817	50140
Gossypium raimondii	10	31	69	9	18	16	15	11	13	47	14	5	13	63	100	8	7	8	6	3	466	34980
Cleome violacea	35	11	35	4	8	5	3	6	4	11	5	3	8	33	13	4	3	2	2	1	196	15108
Carica papaya	6	6	29	3	4	3	3	6	3	2	5	2	7	26	12	0	1	1	2	1	122	10726
Schrenkiella parvula	19	13	46	4	8	5	4	8	4	10	4	3	9	30	7	3	3	2	1	1	184	14947
Lepidium sativum	45	30	81	5	13	9	6	16	18	42	6	6	16	57	37	7	5	5	4	2	410	28195
Stanleya pinnata	27	16	49	5	9	7	2	9	4	8	11	5	12	38	20	4	2	2	1	1	232	24993
Malcolmia maritima	29	13	47	4	8	6	3	7	10	15	4	3	9	29	20	4	4	3	2	1	221	18228
Lunaria annua	23	22	68	6	16	8	6	11	8	15	7	4	9	37	19	6	4	3	4	1	277	23179
Diptychocarpus strictus	49	13	45	3	8	5	5	8	7	27	5	5	8	31	14	4	6	2	4	2	251	17789
Boechera stricta	13	15	46	4	9	5	4	8	9	16	4	3	9	29	27	3	3	3	2	1	213	15879
Iberis amara	60	21	58	5	10	8	7	9	7	34	9	7	11	42	19	3	4	2	2	1	319	33026
Caulanthus amplexicaulis	28	29	85	7	12	8	6	15	10	15	7	7	17	53	19	7	7	4	4	2	342	27910
Meniocus linifolius	61	21	81	7	15	10	5	12	16	37	9	7	14	54	50	5	4	6	4	2	420	30446
Thlaspi arvense	31	13	46	4	7	5	3	8	6	21	4	4	9	29	16	4	3	3	1	1	218	21969
Euclidium syriacum	56	14	45	4	9	5	4	8	5	18	4	3	8	31	25	3	3	2	2	2	251	18436
Descurainia sophioides	34	15	44	4	8	4	4	8	9	26	5	3	9	29	22	3	3	3	2	1	236	16810
Eutrema salsugineum	38	13	48	4	8	5	3	7	7	14	5	3	9	30	14	6	3	2	2	1	222	16463
Arabis alpina	26	8	42	4	6	4	1	8	6	18	4	3	7	26	11	1	2	1	2	1	181	12755
Rorippa islandica	41	13	45	5	8	5	4	8	8	24	4	3	9	30	22	4	4	2	1	1	241	17576
Myagrum perfoliatum	35	14	46	4	8	5	2	8	8	19	4	4	7	30	20	4	3	2	2	1	226	16505
Isatis tinctoria	112	21	94	12	12	15	11	17	13	72	9	5	14	68	116	7	7	2	2	3	612	53184
Camelina sativa	81	42	133	12	26	15	11	19	26	54	17	10	26	95	33	12	7	5	6	3	633	51437
Capsella rubella	27	13	45	4	7	5	5	8	11	16	6	4	9	30	17	4	3	2	1	1	218	16837
Capsella grandiflora	18	13	42	4	7	5	5	8	6	10	5	2	9	30	14	4	4	2	2	1	191	15239
Arabidopsis lyrata	28	15	46	4	7	5	3	8	8	15	5	4	9	30	20	5	3	2	2	1	220	17695
Arabidopsis thaliana	60	20	50	4	11	7	6	9	17	24	4	4	11	37	12	5	4	3	2	1	291	22285
Arabidopsis halleri	24	10	31	4	8	6	3	5	9	13	5	3	6	27	10	2	3	2	2	1	174	13929
Crambe hispanica	28	22	58	5	15	7	4	9	9	21	6	5	11	41	13	3	3	3	3	3	269	24513
Sinapis alba	57	35	92	7	23	11	5	10	11	41	11	6	19	53	32	4	6	4	5	3	435	32731
Cakile maritima	40	19	65	5	14	7	4	10	7	20	7	4	11	41	18	5	5	3	4	2	291	30318
Eruca vesicaria	66	30	95	6	21	10	6	11	10	50	9	9	17	58	59	10	5	5	3	4	484	43858
Brassica napus	70	37	105	9	29	13	7	15	19	55	13	8	26	77	46	10	6	5	3	6	559	45242
Brassica oleracea var. capitata	7	10	37	3	13	4	2	6	1	2	5	2	12	32	8	2	2	3	1	1	153	16328
Brassica rapa	31	21	57	5	13	5	3	8	6	33	7	5	14	40	24	5	4	3	2	2	288	23370

### Sheet: NB-ARCs and NLRs
Species	NB-ARC	NLR	Genes searched
Cyanophora paradoxa	0	0	14924
Chondrus crispus	50	0	4343
Porphyra umbilicalis	21	0	7806
Cyanidioschyzon merolae	0	0	3403
Galdieria phlegrea	0	0	3729
Galdieria sulphuraria	0	0	4180
Ostreococcus tauri	0	0	4642
Ostreococcus lucimarinus CCE9901	0	0	4053
Micromonas commoda	0	0	6312
Micromonas pusilla CCMP1545	0	0	6266
Coccomyxa subellipsoidea C-169	0	0	5328
Botryococcus braunii	9	3	9531
Chromochloris zofingiensis	5	5	8697
Volvox carteri	0	0	10491
Dunaliella salina	0	0	8635
Chlamydomonas schloesseri	0	0	12039
Chlamydomonas incerta	0	0	12672
Chlamydomonas reinhardtii CC3269	0	0	13094
Chlamydomonas eustigma	0	0	9486
Mesostigma viride	0	0	5799
Klebsormidium nitens	3	1	11018
Chlorokybus atmophyticus	1	1	5787
Chara braunii	18	14	26487
Spirogloea muscicola	0	0	15716
Penium margaritaceum	0	0	20480
Mesotaenium endlicherianum	0	0	6578
Marchantia polymorpha	35	25	11224
Sphagnum magellanicum	143	89	22897
Sphagnum fallax	269	161	22183
Ceratodon purpureus	175	138	16574
Physcomitrium patens	85	27	22714
Selaginella moellendorffii	4	2	11753
Ceratopteris richardii	246	182	26134
Azolla filiculoides	1	1	12188
Salvinia cucullata	6	2	11147
Thuja plicata	836	497	26783
Amborella trichopoda	66	30	10188
Nymphaea thermarum	115	75	14013
Nymphaea colorata	206	157	19131
Cinnamomum micranthum f. kanehirae	331	232	16737
Aquilegia coerulea	240	159	19792
Macleaya cordata	29	15	12547
Acorus americanus	138	73	21229
Spirodela polyrhiza	70	52	9834
Zostera marina	14	9	11537
Apostasia shenzhenica	14	13	10592
Asparagus officinalis	28	14	11198
Dioscorea cayenensis subsp. rotundata	191	81	14939
Dioscorea alata	358	232	18847
Phoenix dactylifera	164	97	20573
Musa acuminata	86	63	17467
Ananas comosus	143	83	13768
Joinvillea ascendens	151	70	19841
Eragrostis curvula	579	168	28179
Eragrostis tef	101	27	21995
Eleusine coracana	241	57	30178
Oropetium thomaeum	8	1	11628
Zea mays	200	49	47507
Sorghum bicolor	334	124	22157
Miscanthus sinensis	741	202	38428
Saccharum spontaneum	366	129	28347
Setaria viridis	399	131	23235
Setaria italica	399	153	21656
Panicum hallii	272	99	19179
Panicum virgatum	1026	336	60393
Raddia guianensis	111	32	12361
Leersia perrieri	414	116	21139
Oryza brachyantha	233	86	14726
Oryza nivara	549	170	23701
Oryza rufipogon	515	144	22963
Oryza meridionalis	230	85	20790
Oryza sativa	425	135	23451
Oryza glaberrima	236	67	15898
Oryza glumipatula	523	164	22796
Oryza punctata	319	115	21237
Oryza barthii	475	146	19845
Oryza longistaminata	498	155	14362
Brachypodium sylvaticum	465	112	24039
Brachypodium stacei	230	61	19020
Brachypodium mexicanum	570	144	44635
Brachypodium distachyon	374	92	28370
Brachypodium hybridum	506	114	39031
Hordeum vulgare	1030	227	71470
Aegilops tauschii	1192	284	69289
Thinopyrum intermedium	3367	827	93074
Triticum turgidum	3542	668	122977
Triticum urartu	446	103	16049
Triticum dicoccoides	1532	304	91285
Triticum aestivum	1302	283	74166
Kalanchoe fedtschenkoi	136	61	19870
Kalanchoe laxiflora	196	87	34753
Amaranthus hypochondriacus	78	28	11520
Suaeda aralocaspica	51	30	14748
Beta vulgaris	163	96	13417
Spinacia oleracea	65	43	18452
Chenopodium quinoa	259	142	26414
Actinidia chinensis	124	75	19984
Hydrangea quercifolia	235	107	22190
Daucus carota	135	32	17221
Cynara cardunculus	55	27	14709
Helianthus annuus	317	203	23995
Lactuca sativa	602	320	28800
Coffea canephora	650	269	14187
Erythranthe guttata	343	98	17620
Striga asiatica	76	7	15932
Dorcoceras hygrometricum	75	10	18033
Olea europaea	256	62	23270
Genlisea aurea	9	0	7570
Utricularia reniformis	34	5	17933
Utricularia gibba	30	4	12627
Ipomoea triloba	426	69	23351
Cuscuta australis	8	6	10657
Cuscuta campestris	16	10	28321
Nicotiana attenuata	150	50	16702
Capsicum annuum	554	113	17353
Solanum lycopersicum	184	54	16032
Solanum tuberosum	382	132	19065
Vitis vinifera	419	261	22564
Cephalotus follicularis	27	16	14095
Carya illinoinensis	439	255	33459
Castanea dentata	777	491	22594
Quercus lobata	947	581	21969
Linum usitatissimum	147	87	23874
Manihot esculenta	393	229	26832
Ricinus communis	119	63	13636
Salix purpurea	416	318	25886
Populus trichocarpa	406	283	24761
Populus deltoides	352	228	25035
Rosa chinensis	573	393	18498
Fragaria x ananassa	623	390	51748
Fragaria vesca	449	304	28946
Malus domestica	436	287	22818
Prunus dulcis	352	222	17248
Prunus avium	299	160	14884
Prunus persica	436	302	21844
Momordica charantia	57	36	14863
Siraitia grosvenorii	44	28	15179
Cucurbita argyrosperma	12	7	15496
Cucurbita moschata	48	33	17660
Cucurbita maxima	24	15	17329
Cucurbita pepo	11	5	15869
Lagenaria siceraria	72	32	12374
Cucumis sativus	63	41	15213
Citrullus lanatus	39	23	11990
Benincasa hispida	62	33	11995
Arachis hypogaea	924	616	40069
Lupinus angustifolius	46	17	19294
Lupinus albus	40	19	19232
Lotus japonicus	209	109	17337
Cicer arietinum	98	48	14666
Medicago truncatula	798	440	24712
Trifolium pratense	340	160	17697
Glycine soja	350	227	31997
Glycine max	534	344	39396
Phaseolus vulgaris	364	151	19347
Phaseolus lunatus	258	113	24321
Phaseolus acutifolius	198	107	19711
Vigna radiata	74	43	13535
Vigna unguiculata	592	259	24033
Vigna angularis	155	79	16844
Eucalyptus grandis	730	450	23833
Corymbia citriodora	972	646	23906
Pistacia vera	267	138	16996
Anacardium occidentale	417	255	36421
Citrus trifoliata	356	247	17763
Citrus clementina	395	246	17161
Citrus sinensis	390	183	21688
Corchorus capsularis	111	64	12930
Theobroma cacao	313	213	19050
Gossypium tomentosum	780	536	50493
Gossypium hirsutum	687	475	49376
Gossypium darwinii	760	537	45992
Gossypium barbadense	771	536	50140
Gossypium raimondii	304	208	34980
Cleome violacea	96	67	15108
Carica papaya	44	21	10726
Schrenkiella parvula	67	40	14947
Lepidium sativum	147	90	28195
Stanleya pinnata	296	177	24993
Malcolmia maritima	178	129	18228
Lunaria annua	92	65	23179
Diptychocarpus strictus	156	108	17789
Boechera stricta	285	201	15879
Iberis amara	295	198	33026
Caulanthus amplexicaulis	107	60	27910
Meniocus linifolius	337	212	30446
Thlaspi arvense	151	108	21969
Euclidium syriacum	248	187	18436
Descurainia sophioides	178	101	16810
Eutrema salsugineum	105	78	16463
Arabis alpina	131	89	12755
Rorippa islandica	238	154	17576
Myagrum perfoliatum	135	92	16505
Isatis tinctoria	1244	835	53184
Camelina sativa	282	160	51437
Capsella rubella	179	119	16837
Capsella grandiflora	95	57	15239
Arabidopsis lyrata	174	118	17695
Arabidopsis thaliana	246	185	22285
Arabidopsis halleri	113	70	13929
Crambe hispanica	118	72	24513
Sinapis alba	172	109	32731
Cakile maritima	175	116	30318
Eruca vesicaria	445	273	43858
Brassica napus	351	213	45242
Brassica oleracea var. capitata	81	43	16328
Brassica rapa	177	120	23370
