## Supplementary Table 4. Correlation analysis for "Concerted expansion and contraction of immune receptor gene repertoires in plant genomes"

### Sheet: Sheet1
		% NB-ARC	% NLRs	% LRR-RLP	% LRR-RLK-I	% LRR-RLK-II	% LRR-RLK-III	% LRR-RLK-IV	% LRR-RLK-V	% LRR-RLK-VI_1	% LRR-RLK-VI_2	% LRR-RLK-VII	% LRR-RLK-VIII_1	% LRR-RLK-VIII_2	% LRR-RLK-IX	% LRR-RLK-Xa	% LRR-RLK-Xb	% LRR-RLK-XI	% LRR-RLK-XII	% LRR-RLK-XIIIa	% LRR-RLK-XIIIb	% LRR-RLK-XIV	% LRR-RLK-XV	% LRR-RLK-XVI	% LRR-RLK (total)	% LRR-RLP + LRR-RLK-XII	% LRR-RLK (total except XII)
% NB-ARC	Pearson Corr.	1	0.8241	0.7148	0.05033	-0.19705	-0.44073	-0.2114	-0.19452	-0.16517	-0.08712	-0.36411	0.3289	0.44328	-0.2003	0.15691	0.05738	-0.03366	0.8263	0.02174	-0.01605	-0.1292	-0.07237	-0.14161	0.59831	0.85748	-0.0546
% NB-ARC	p-value	--	1.43e-43	4.8e-28	0.5133	0.00979	1.61e-09	0.00551	0.01079	0.03086	0.25722	9.8e-07	1.12e-05	1.27e-09	0.00862	0.04041	0.45601	0.66211	5.42e-44	0.77775	0.83499	0.09214	0.34685	0.06468	5.54e-18	1.2e-50	0.47815
% NLRs	Pearson Corr.	0.8241	1	0.86503	0.13153	-0.11742	-0.20502	-0.01088	-0.32051	0.03582	0.0533	-0.26041	0.29556	0.57181	-0.07529	0.25094	-0.22366	0.01821	0.72418	-0.0505	-0.14183	0.07459	-0.05281	0.08248	0.63008	0.86872	0.11456
% NLRs	p-value	1.43e-43	--	1.69e-52	0.08639	0.12613	0.00715	0.88772	1.92e-05	0.64182	0.48873	0.000582	8.69e-05	3.12e-16	0.3277	0.000931	0.00327	0.81312	4.46e-29	0.51184	0.06424	0.33228	0.49273	0.28351	2.64e-20	1.91e-53	0.13571
% LRR-RLP	Pearson Corr.	0.7148	0.86503	1	0.09308	-0.08656	-0.13058	0.02982	-0.36435	0.0536	0.08547	-0.22092	0.30682	0.55712	-0.02742	0.31207	-0.26021	0.01204	0.63645	0.02104	-0.17709	0.11603	-0.076	0.18846	0.577	0.88129	0.1364
% LRR-RLP	p-value	4.8e-28	1.69e-52	--	0.22595	0.26029	0.0887	0.69861	9.63e-07	0.48625	0.26632	0.00369	4.47e-05	2.5e-15	0.72187	3.25e-05	0.000588	0.87576	8.36e-21	0.78471	0.0205	0.13071	0.32319	0.01357	1.46e-16	6.71e-57	0.07526
% LRR-RLK-I	Pearson Corr.	0.05033	0.13153	0.09308	1	0.08311	-0.01003	-0.02505	-0.01809	-0.02389	-0.18318	-0.05896	0.0528	0.24126	-0.2929	0.02316	-0.14273	-0.17788	-0.11019	0.09339	0.03825	-0.16169	-0.11356	0.00248	0.10903	-0.02178	0.29736
% LRR-RLK-I	p-value	0.5133	0.08639	0.22595	--	0.27985	0.89645	0.74504	0.81435	0.75645	0.01648	0.44369	0.49279	0.00148	0.000101	0.76369	0.06256	0.01993	0.15137	0.2244	0.61937	0.03462	0.13918	0.97432	0.15575	0.7774	7.83e-05
% LRR-RLK-II	Pearson Corr.	-0.19705	-0.11742	-0.08656	0.08311	1	0.33027	0.33968	0.294	0.35581	0.39772	0.318	0.31602	0.16097	0.33146	0.02194	0.01349	0.38516	-0.12412	0.25878	0.25736	0.38963	0.13723	0.20207	0.30792	-0.11858	0.61933
% LRR-RLK-II	p-value	0.00979	0.12613	0.26029	0.27985	--	1.03e-05	5.49e-06	9.5e-05	1.79e-06	7.18e-08	2.25e-05	2.55e-05	0.03544	9.49e-06	0.77577	0.86099	1.97e-07	0.10578	0.000632	0.000678	1.38e-07	0.07347	0.00804	4.18e-05	0.12243	1.72e-19
% LRR-RLK-III	Pearson Corr.	-0.44073	-0.20502	-0.13058	-0.01003	0.33027	1	0.64451	-0.05027	0.47695	0.26807	0.59577	-0.18063	-0.12694	0.60314	0.28816	-0.10572	0.42884	-0.36975	0.0147	-0.18408	0.47063	0.06943	0.49274	0.09232	-0.2907	0.57758
% LRR-RLK-III	p-value	1.61e-09	0.00715	0.0887	0.89645	1.03e-05	--	1.88e-21	0.51382	4.25e-11	0.000393	8.3e-18	0.01807	0.09803	2.56e-18	0.000132	0.16875	4.86e-09	6.45e-07	0.84866	0.01594	8.28e-11	0.36684	7.6e-12	0.22977	0.000115	1.34e-16
% LRR-RLK-IV	Pearson Corr.	-0.2114	-0.01088	0.02982	-0.02505	0.33968	0.64451	1	0.00869	0.56464	0.44691	0.4845	-0.01878	0.02714	0.47912	0.22554	-0.19515	0.37501	-0.13297	0.15015	-0.16107	0.51354	0.00325	0.40807	0.23973	-0.06682	0.52501
% LRR-RLK-IV	p-value	0.00551	0.88772	0.69861	0.74504	5.49e-06	1.88e-21	--	0.91019	8.73e-16	8.94e-10	1.89e-11	0.80735	0.72454	3.38e-11	0.00302	0.01053	4.33e-07	0.08296	0.04998	0.03533	6.84e-13	0.96634	3.02e-08	0.00159	0.38524	1.69e-13
% LRR-RLK-V	Pearson Corr.	-0.19452	-0.32051	-0.36435	-0.01809	0.294	-0.05027	0.00869	1	0.14249	0.12131	0.13191	0.24065	0.1119	-0.03989	-0.14226	0.26156	0.12565	-0.14521	0.18731	0.4905	-0.01921	0.06759	-0.22855	0.07296	-0.26799	0.28322
% LRR-RLK-V	p-value	0.01079	1.92e-05	9.63e-07	0.81435	9.5e-05	0.51382	0.91019	--	0.063	0.11399	0.08547	0.00152	0.14508	0.60441	0.06344	0.000549	0.10151	0.05809	0.01416	9.76e-12	0.80305	0.37972	0.00264	0.34296	0.000394	0.000174
% LRR-RLK-VI_1	Pearson Corr.	-0.16517	0.03582	0.0536	-0.02389	0.35581	0.47695	0.56464	0.14249	1	0.39873	0.39837	0.11765	0.14906	0.42542	0.15139	-0.10431	0.37132	-0.10849	0.18417	0.04449	0.37429	0.22267	0.3298	0.27584	-0.04013	0.55163
% LRR-RLK-VI_1	p-value	0.03086	0.64182	0.48625	0.75645	1.79e-06	4.25e-11	8.73e-16	0.063	--	6.61e-08	6.81e-08	0.12539	0.05168	6.62e-09	0.04809	0.17457	5.74e-07	0.15781	0.0159	0.56339	4.58e-07	0.00342	1.06e-05	0.00026	0.60224	5.31e-15
% LRR-RLK-VI_2	Pearson Corr.	-0.08712	0.0533	0.08547	-0.18318	0.39772	0.26807	0.44691	0.12131	0.39873	1	0.36392	0.19262	0.1509	0.36066	0.08578	-0.14299	0.43433	0.03768	0.17861	-0.04465	0.38832	0.11914	0.32732	0.31408	0.06508	0.43811
% LRR-RLK-VI_2	p-value	0.25722	0.48873	0.26632	0.01648	7.18e-08	0.000393	8.94e-10	0.11399	6.61e-08	--	9.94e-07	0.0116	0.04883	1.26e-06	0.26461	0.06209	2.94e-09	0.62464	0.01943	0.56197	1.54e-07	0.12064	1.24e-05	2.87e-05	0.3977	2.06e-09
% LRR-RLK-VII	Pearson Corr.	-0.36411	-0.26041	-0.22092	-0.05896	0.318	0.59577	0.4845	0.13191	0.39837	0.36392	1	0.0312	0.00688	0.3879	0.25569	0.17378	0.5046	-0.26535	0.08999	0.14831	0.29698	0.25797	0.30591	0.17774	-0.27112	0.58577
% LRR-RLK-VII	p-value	9.8e-07	0.000582	0.00369	0.44369	2.25e-05	8.3e-18	1.89e-11	0.08547	6.81e-08	9.94e-07	--	0.68544	0.92884	1.59e-07	0.000737	0.02302	1.96e-12	0.000452	0.24178	0.05288	8e-05	0.000658	4.72e-05	0.02003	0.000335	3.91e-17
% LRR-RLK-VIII_1	Pearson Corr.	0.3289	0.29556	0.30682	0.0528	0.31602	-0.18063	-0.01878	0.24065	0.11765	0.19262	0.0312	1	0.57453	0.00767	0.1134	0.13434	0.26816	0.28826	0.06978	0.37261	-0.0494	0.06249	-0.07705	0.52122	0.32737	0.46104
% LRR-RLK-VIII_1	p-value	1.12e-05	8.69e-05	4.47e-05	0.49279	2.55e-05	0.01807	0.80735	0.00152	0.12539	0.0116	0.68544	--	2.1e-16	0.92066	0.13974	0.07981	0.000391	0.000132	0.36445	5.2e-07	0.52107	0.41682	0.31652	2.69e-13	1.24e-05	2.21e-10
% LRR-RLK-VIII_2	Pearson Corr.	0.44328	0.57181	0.55712	0.24126	0.16097	-0.12694	0.02714	0.1119	0.14906	0.1509	0.00688	0.57453	1	-0.04143	0.29114	-0.11113	0.09245	0.37308	-0.08684	0.1876	0.07702	-0.0448	0.06746	0.6154	0.50232	0.50576
% LRR-RLK-VIII_2	p-value	1.27e-09	3.12e-16	2.5e-15	0.00148	0.03544	0.09803	0.72454	0.14508	0.05168	0.04883	0.92884	2.1e-16	--	0.59059	0.000112	0.1479	0.22912	5.02e-07	0.25872	0.01401	0.31671	0.56072	0.38067	3.37e-19	2.56e-12	1.71e-12
% LRR-RLK-IX	Pearson Corr.	-0.2003	-0.07529	-0.02742	-0.2929	0.33146	0.60314	0.47912	-0.03989	0.42542	0.36066	0.3879	0.00767	-0.04143	1	0.15946	-0.071	0.48535	-0.07306	0.09056	-0.10928	0.42313	0.11748	0.52129	0.23344	-0.05823	0.44474
% LRR-RLK-IX	p-value	0.00862	0.3277	0.72187	0.000101	9.49e-06	2.56e-18	3.38e-11	0.60441	6.62e-09	1.26e-06	1.59e-07	0.92066	0.59059	--	0.03723	0.35608	1.72e-11	0.3423	0.23879	0.15479	8.13e-09	0.12594	2.67e-13	0.00212	0.44932	1.1e-09
% LRR-RLK-Xa	Pearson Corr.	0.15691	0.25094	0.31207	0.02316	0.02194	0.28816	0.22554	-0.14226	0.15139	0.08578	0.25569	0.1134	0.29114	0.15946	1	-0.03481	0.30288	0.04875	0.02427	-0.14231	0.20236	0.06848	0.2921	0.27838	0.1832	0.37022
% LRR-RLK-Xa	p-value	0.04041	0.000931	3.25e-05	0.76369	0.77577	0.000132	0.00302	0.06344	0.04809	0.26461	0.000737	0.13974	0.000112	0.03723	--	0.65131	5.66e-05	0.52663	0.75272	0.06334	0.00795	0.37348	0.000106	0.000227	0.01646	6.23e-07
% LRR-RLK-Xb	Pearson Corr.	0.05738	-0.22366	-0.26021	-0.14273	0.01349	-0.10572	-0.19515	0.26156	-0.10431	-0.14299	0.17378	0.13434	-0.11113	-0.071	-0.03481	1	0.32586	0.16761	0.06076	0.21795	-0.1257	0.3824	-0.28764	0.20413	-0.02517	0.11609
% LRR-RLK-Xb	p-value	0.45601	0.00327	0.000588	0.06256	0.86099	0.16875	0.01053	0.000549	0.17457	0.06209	0.02302	0.07981	0.1479	0.35608	0.65131	--	1.37e-05	0.02844	0.42984	0.00419	0.10139	2.45e-07	0.000136	0.0074	0.74388	0.13053
% LRR-RLK-XI	Pearson Corr.	-0.03366	0.01821	0.01204	-0.17788	0.38516	0.42884	0.37501	0.12565	0.37132	0.43433	0.5046	0.26816	0.09245	0.48535	0.30288	0.32586	1	0.09303	0.13802	0.07763	0.3116	0.33938	0.2997	0.50689	0.06291	0.66911
% LRR-RLK-XI	p-value	0.66211	0.81312	0.87576	0.01993	1.97e-07	4.86e-09	4.33e-07	0.10151	5.74e-07	2.94e-09	1.96e-12	0.000391	0.22912	1.72e-11	5.66e-05	1.37e-05	--	0.22622	0.07182	0.3129	3.35e-05	5.6e-06	6.83e-05	1.5e-12	0.41366	1.49e-23
% LRR-RLK-XII	Pearson Corr.	0.8263	0.72418	0.63645	-0.11019	-0.12412	-0.36975	-0.13297	-0.14521	-0.10849	0.03768	-0.26535	0.28826	0.37308	-0.07306	0.04875	0.16761	0.09303	1	0.05307	-0.01635	0.0301	0.08563	-0.0434	0.75919	0.9254	-0.01214
% LRR-RLK-XII	p-value	5.42e-44	4.46e-29	8.36e-21	0.15137	0.10578	6.45e-07	0.08296	0.05809	0.15781	0.62464	0.000452	0.000132	5.02e-07	0.3423	0.52663	0.02844	0.22622	--	0.4906	0.83189	0.69598	0.26547	0.57299	2.43e-33	4.05e-73	0.87474
% LRR-RLK-XIIIa	Pearson Corr.	0.02174	-0.0505	0.02104	0.09339	0.25878	0.0147	0.15015	0.18731	0.18417	0.17861	0.08999	0.06978	-0.08684	0.09056	0.02427	0.06076	0.13802	0.05307	1	0.1274	0.08243	0.07683	0.08673	0.17636	0.04285	0.20841
% LRR-RLK-XIIIa	p-value	0.77775	0.51184	0.78471	0.2244	0.000632	0.84866	0.04998	0.01416	0.0159	0.01943	0.24178	0.36445	0.25872	0.23879	0.75272	0.42984	0.07182	0.4906	--	0.09681	0.28378	0.31788	0.25935	0.02103	0.57785	0.00623
% LRR-RLK-XIIIb	Pearson Corr.	-0.01605	-0.14183	-0.17709	0.03825	0.25736	-0.18408	-0.16107	0.4905	0.04449	-0.04465	0.14831	0.37261	0.1876	-0.10928	-0.14231	0.21795	0.07763	-0.01635	0.1274	1	-0.13407	0.10398	-0.30164	0.13792	-0.09703	0.23115
% LRR-RLK-XIIIb	p-value	0.83499	0.06424	0.0205	0.61937	0.000678	0.01594	0.03533	9.76e-12	0.56339	0.56197	0.05288	5.2e-07	0.01401	0.15479	0.06334	0.00419	0.3129	0.83189	0.09681	--	0.08043	0.17591	6.09e-05	0.07204	0.20676	0.00235
% LRR-RLK-XIV	Pearson Corr.	-0.1292	0.07459	0.11603	-0.16169	0.38963	0.47063	0.51354	-0.01921	0.37429	0.38832	0.29698	-0.0494	0.07702	0.42313	0.20236	-0.1257	0.3116	0.0301	0.08243	-0.13407	1	0.24369	0.43813	0.28786	0.07545	0.40677
% LRR-RLK-XIV	p-value	0.09214	0.33228	0.13071	0.03462	1.38e-07	8.28e-11	6.84e-13	0.80305	4.58e-07	1.54e-07	8e-05	0.52107	0.31671	8.13e-09	0.00795	0.10139	3.35e-05	0.69598	0.28378	0.08043	--	0.00132	2.06e-09	0.000135	0.32668	3.37e-08
% LRR-RLK-XV	Pearson Corr.	-0.07237	-0.05281	-0.076	-0.11356	0.13723	0.06943	0.00325	0.06759	0.22267	0.11914	0.25797	0.06249	-0.0448	0.11748	0.06848	0.3824	0.33938	0.08563	0.07683	0.10398	0.24369	1	0.06077	0.21449	0.01512	0.2286
% LRR-RLK-XV	p-value	0.34685	0.49273	0.32319	0.13918	0.07347	0.36684	0.96634	0.37972	0.00342	0.12064	0.000658	0.41682	0.56072	0.12594	0.37348	2.45e-07	5.6e-06	0.26547	0.31788	0.17591	0.00132	--	0.42976	0.00485	0.84437	0.00264
% LRR-RLK-XVI	Pearson Corr.	-0.14161	0.08248	0.18846	0.00248	0.20207	0.49274	0.40807	-0.22855	0.3298	0.32732	0.30591	-0.07705	0.06746	0.52129	0.2921	-0.28764	0.2997	-0.0434	0.08673	-0.30164	0.43813	0.06077	1	0.20838	0.06601	0.37129
% LRR-RLK-XVI	p-value	0.06468	0.28351	0.01357	0.97432	0.00804	7.6e-12	3.02e-08	0.00264	1.06e-05	1.24e-05	4.72e-05	0.31652	0.38067	2.67e-13	0.000106	0.000136	6.83e-05	0.57299	0.25935	6.09e-05	2.06e-09	0.42976	--	0.00624	0.391	5.75e-07
% LRR-RLK (total)	Pearson Corr.	0.59831	0.63008	0.577	0.10903	0.30792	0.09232	0.23973	0.07296	0.27584	0.31408	0.17774	0.52122	0.6154	0.23344	0.27838	0.20413	0.50689	0.75919	0.17636	0.13792	0.28786	0.21449	0.20838	1	0.74865	0.6416
% LRR-RLK (total)	p-value	5.54e-18	2.64e-20	1.46e-16	0.15575	4.18e-05	0.22977	0.00159	0.34296	0.00026	2.87e-05	0.02003	2.69e-13	3.37e-19	0.00212	0.000227	0.0074	1.5e-12	2.43e-33	0.02103	0.07204	0.000135	0.00485	0.00624	--	5.53e-32	3.24e-21
% LRR-RLP + LRR-RLK-XII	Pearson Corr.	0.85748	0.86872	0.88129	-0.02178	-0.11858	-0.2907	-0.06682	-0.26799	-0.04013	0.06508	-0.27112	0.32737	0.50232	-0.05823	0.1832	-0.02517	0.06291	0.9254	0.04285	-0.09703	0.07545	0.01512	0.06601	0.74865	1	0.05958
% LRR-RLP + LRR-RLK-XII	p-value	1.2e-50	1.91e-53	6.71e-57	0.7774	0.12243	0.000115	0.38524	0.000394	0.60224	0.3977	0.000335	1.24e-05	2.56e-12	0.44932	0.01646	0.74388	0.41366	4.05e-73	0.57785	0.20676	0.32668	0.84437	0.391	5.53e-32	--	0.43889
% LRR-RLK (total except XII)	Pearson Corr.	-0.0546	0.11456	0.1364	0.29736	0.61933	0.57758	0.52501	0.28322	0.55163	0.43811	0.58577	0.46104	0.50576	0.44474	0.37022	0.11609	0.66911	-0.01214	0.20841	0.23115	0.40677	0.2286	0.37129	0.6416	0.05958	1
% LRR-RLK (total except XII)	p-value	0.47815	0.13571	0.07526	7.83e-05	1.72e-19	1.34e-16	1.69e-13	0.000174	5.31e-15	2.06e-09	3.91e-17	2.21e-10	1.71e-12	1.1e-09	6.23e-07	0.13053	1.49e-23	0.87474	0.00623	0.00235	3.37e-08	0.00264	5.75e-07	3.24e-21	0.43889	--
